# The Placental Transcriptome Serves as a Mechanistic Link between Prenatal Phthalate Exposure and Placental Efficiency

**DOI:** 10.1101/2025.08.05.664214

**Authors:** Mariana Parenti, Samantha Lapehn, James MacDonald, Theo Bammler, Adam Szpiro, Marnie Hazlehurst, Drew B. Day, Ciara Thoreson, Kurunthachalam Kannan, Nicole R. Bush, Kaja Z. LeWinn, Qi Zhao, Sheela Sathyanarayana, Alison G. Paquette

## Abstract

Prenatal exposure to phthalates, pervasive endocrine-disrupting chemicals, has been linked to child health outcomes, including prematurity and low birthweight. Placental transcriptomics data can reveal mechanisms by which environmental toxicants alter placental and fetal growth. This study aims to investigate the placental transcriptome as a mediator between prenatal maternal urinary phthalate metabolites and placental efficiency. We identified significant associations between maternal urinary concentrations of two phthalate metabolites and the placental transcriptome (132 genes and 27 gene modules). 7 genes and 3 gene modules exhibited significant consistent mediation of the relationship between phthalates and placental efficiency measures. These genes were involved in syncytialization, metabolism, DNA damage and cellular senescence, and steroid biosynthesis—processes essential to fetal growth and development because of the placenta’s role in nutrient supply, hormone production, and detoxification. These findings suggest a key mediating role of the placental transcriptome in toxicological mechanisms by which phthalates may disrupt fetal growth.

**Teaser:** Placental gene expression mediates the relationship between prenatal phthalate exposure and fetal growth measures.
