## Supplementary Table 3 for "The Placental Transcriptome Serves as a Mechanistic Link between Prenatal Phthalate Exposure and Placental Efficiency"

### Sheet: SupplementaryTable3
Sample	Phthalate Metabolite	Ensembl ID	Gene Name	Effect Estimate	Average LogCPM	P-Value	FDR	CANDLE Phthalate Association?
Full Sample (N=222)	MMP	ENSG00000165637	VDAC2	0.0670143	6.74164	3.63276e-07	0.00477854	-
Full Sample (N=222)	MMP	ENSG00000155729	KCTD18	0.0666096	3.50833	1.66482e-05	0.0447445	-
Full Sample (N=222)	MMP	ENSG00000198408	OGA	0.0764037	6.76553	1.809e-05	0.0447445	-
Full Sample (N=222)	MMP	ENSG00000182923	CEP63	0.0591868	4.35042	1.8781e-05	0.0447445	-
Full Sample (N=222)	MMP	ENSG00000120910	PPP3CC	0.0869471	4.2129	2.0067e-05	0.0447445	-
Full Sample (N=222)	MMP	ENSG00000137955	RABGGTB	0.0600186	5.03252	2.04095e-05	0.0447445	-
Full Sample (N=222)	MCINP	ENSG00000149557	FEZ1	0.260086	2.53036	1.49312e-06	0.0193394	-
Full Sample (N=222)	MCINP	ENSG00000162302	RPS6KA4	0.133805	4.83822	4.97484e-06	0.0193394	-
Full Sample (N=222)	MCINP	ENSG00000169515	CCDC8	0.227255	2.23283	4.64496e-06	0.0193394	-
Full Sample (N=222)	MCINP	ENSG00000090487	SPG21	-0.107768	6.44003	7.66058e-06	0.0193394	-
Full Sample (N=222)	MCINP	ENSG00000133247	KMT5C	0.182	2.40357	1.08438e-05	0.0193394	-
Full Sample (N=222)	MCINP	ENSG00000196497	IPO4	0.130041	3.28045	1.25265e-05	0.0193394	-
Full Sample (N=222)	MCINP	ENSG00000141570	CBX8	0.22715	1.01304	7.66941e-06	0.0193394	-
Full Sample (N=222)	MCINP	ENSG00000164236	ANKRD33B	0.224997	2.78778	1.46307e-05	0.0193394	-
Full Sample (N=222)	MCINP	ENSG00000170779	CDCA4	0.109022	3.82009	1.59593e-05	0.0193394	-
Full Sample (N=222)	MCINP	ENSG00000087077	TRIP6	0.140662	3.93389	1.60508e-05	0.0193394	-
Full Sample (N=222)	MCINP	ENSG00000101311	FERMT1	0.18546	3.66184	1.64803e-05	0.0193394	-
Full Sample (N=222)	MCINP	ENSG00000146950	SHROOM2	0.163642	3.58719	1.92698e-05	0.0194981	-
Full Sample (N=222)	MCINP	ENSG00000185504	FAAP100	0.10844	3.41515	2.41651e-05	0.0214161	-
Full Sample (N=222)	MCINP	ENSG00000086062	B4GALT1	-0.108654	8.83658	2.59683e-05	0.0214161	-
Full Sample (N=222)	MCINP	ENSG00000128602	SMO	0.244072	0.973911	1.76427e-05	0.0193394	-
Full Sample (N=222)	MCINP	ENSG00000275342	PRAG1	0.164421	3.79538	3.19109e-05	0.0226787	-
Full Sample (N=222)	MCINP	ENSG00000105662	CRTC1	0.121373	2.57342	3.1017e-05	0.0226787	-
Full Sample (N=222)	MCINP	ENSG00000188554	NBR1	-0.0713446	7.45446	3.69084e-05	0.0226787	-
Full Sample (N=222)	MCINP	ENSG00000138670	RASGEF1B	0.173942	3.00555	3.92589e-05	0.0226787	-
Full Sample (N=222)	MCINP	ENSG00000121753	ADGRB2	0.231743	2.10831	3.754e-05	0.0226787	-
Full Sample (N=222)	MCINP	ENSG00000136574	GATA4	0.25145	1.99212	3.81316e-05	0.0226787	-
Full Sample (N=222)	MCINP	ENSG00000136877	FPGS	0.127402	3.09793	4.45981e-05	0.0244435	-
Full Sample (N=222)	MCINP	ENSG00000236609	ZNF853	0.239442	0.644303	2.60496e-05	0.0214161	-
Full Sample (N=222)	MCINP	ENSG00000145860	RNF145	-0.111278	6.4868	4.77095e-05	0.0251028	-
Full Sample (N=222)	MCINP	ENSG00000138316	ADAMTS14	0.275243	1.22068	3.96542e-05	0.0226787	-
Full Sample (N=222)	MCINP	ENSG00000164916	FOXK1	0.122893	4.08844	5.55144e-05	0.0256183	-
Full Sample (N=222)	MCINP	ENSG00000148481	MINDY3	-0.132488	4.86003	5.6052e-05	0.0256183	-
Full Sample (N=222)	MCINP	ENSG00000072042	RDH11	-0.0992911	4.81271	5.84269e-05	0.0256183	-
Full Sample (N=222)	MCINP	ENSG00000145020	AMT	0.165939	1.65874	5.80793e-05	0.0256183	-
Full Sample (N=222)	MCINP	ENSG00000265808	SEC22B	-0.118679	7.13218	7.02195e-05	0.0297957	-
Full Sample (N=222)	MCINP	ENSG00000101888	NXT2	-0.141148	3.97109	7.75271e-05	0.0308936	-
Full Sample (N=222)	MCINP	ENSG00000128487	SPECC1	0.173376	3.10413	8.23592e-05	0.0308936	-
Full Sample (N=222)	MCINP	ENSG00000136240	KDELR2	-0.0662331	8.14913	8.33047e-05	0.0308936	-
Full Sample (N=222)	MCINP	ENSG00000149308	NPAT	-0.141168	4.45902	8.79454e-05	0.0308936	-
Full Sample (N=222)	MCINP	ENSG00000157216	SSBP3	0.115602	4.75738	8.80879e-05	0.0308936	-
Full Sample (N=222)	MCINP	ENSG00000137802	MAPKBP1	0.115763	4.40466	9.02112e-05	0.0308936	-
Full Sample (N=222)	MCINP	ENSG00000137845	ADAM10	-0.12941	7.46896	9.36905e-05	0.0308936	-
Full Sample (N=222)	MCINP	ENSG00000116117	PARD3B	0.168121	2.68941	9.73057e-05	0.0308936	-
Full Sample (N=222)	MCINP	ENSG00000137726	FXYD6	0.219919	2.29701	9.43261e-05	0.0308936	-
Full Sample (N=222)	MCINP	ENSG00000073803	MAP3K13	-0.109299	4.2477	0.000100682	0.0308936	-
Full Sample (N=222)	MCINP	ENSG00000142173	COL6A2	0.273735	7.09948	0.000100444	0.0308936	-
Full Sample (N=222)	MCINP	ENSG00000198730	CTR9	-0.0829509	5.5828	0.00010099	0.0308936	-
Full Sample (N=222)	MCINP	ENSG00000134852	CLOCK	-0.131686	4.92865	0.000105595	0.031568	-
Full Sample (N=222)	MCINP	ENSG00000153714	LURAP1L	0.231961	2.3817	0.000108983	0.0318571	-
Full Sample (N=222)	MCINP	ENSG00000158292	GPR153	0.190405	2.54175	0.000112089	0.0320525	-
Full Sample (N=222)	MCINP	ENSG00000069011	PITX1	0.279366	-0.0246586	5.81854e-05	0.0256183	-
Full Sample (N=222)	MCINP	ENSG00000146535	GNA12	0.102117	6.31592	0.000122136	0.0327486	-
Full Sample (N=222)	MCINP	ENSG00000027697	IFNGR1	-0.104625	7.4715	0.000126431	0.0327486	-
Full Sample (N=222)	MCINP	ENSG00000198786	MT-ND5	-0.189182	11.38	0.000128891	0.0327486	3rd Trimester MCIOP
Full Sample (N=222)	MCINP	ENSG00000141424	SLC39A6	-0.164578	7.38311	0.000131986	0.0327486	-
Full Sample (N=222)	MCINP	ENSG00000127526	SLC35E1	-0.116676	7.07109	0.000131598	0.0327486	-
Full Sample (N=222)	MCINP	ENSG00000114993	RTKN	0.158941	3.4966	0.000139748	0.0327486	-
Full Sample (N=222)	MCINP	ENSG00000164051	CCDC51	0.121479	2.72683	0.000147411	0.0327486	-
Full Sample (N=222)	MCINP	ENSG00000146433	TMEM181	-0.0880203	5.12455	0.000140551	0.0327486	-
Full Sample (N=222)	MCINP	ENSG00000131899	LLGL1	0.103759	3.34286	0.000150308	0.0327486	-
Full Sample (N=222)	MCINP	ENSG00000102935	ZNF423	0.195763	1.15429	0.000117227	0.0327486	-
Full Sample (N=222)	MCINP	ENSG00000133678	TMEM254	-0.0867946	4.61042	0.000144797	0.0327486	-
Full Sample (N=222)	MCINP	ENSG00000171132	PRKCE	-0.142192	5.18612	0.000147964	0.0327486	-
Full Sample (N=222)	MCINP	ENSG00000132824	SERINC3	-0.097487	8.11904	0.000154269	0.0327486	-
Full Sample (N=222)	MCINP	ENSG00000119523	ALG2	-0.0762137	5.11799	0.000149282	0.0327486	-
Full Sample (N=222)	MCINP	ENSG00000105829	BET1	-0.124457	5.38615	0.000154357	0.0327486	-
Full Sample (N=222)	MCINP	ENSG00000169446	MMGT1	-0.111462	4.78659	0.000175232	0.0356121	-
Full Sample (N=222)	MCINP	ENSG00000142871	CCN1	0.313707	6.64364	0.000174257	0.0356121	-
Full Sample (N=222)	MCINP	ENSG00000145730	PAM	-0.1359	8.80527	0.000187634	0.0359521	-
Full Sample (N=222)	MCINP	ENSG00000213462	ERV3-1	-0.34031	6.92379	0.000178979	0.0356121	-
Full Sample (N=222)	MCINP	ENSG00000141179	PCTP	-0.114023	5.53661	0.000177478	0.0356121	-
Full Sample (N=222)	MCINP	ENSG00000165169	DYNLT3	-0.13198	5.0622	0.000181391	0.0356121	-
Full Sample (N=222)	MCINP	ENSG00000101546	RBFA	0.11913	2.54169	0.000192785	0.0360944	-
Full Sample (N=222)	MCINP	ENSG00000136943	CTSV	0.170434	4.28982	0.000188589	0.0359521	-
Full Sample (N=222)	MCINP	ENSG00000159433	STARD9	0.19433	2.12857	0.000194823	0.0360944	-
Full Sample (N=222)	MCINP	ENSG00000010803	SCMH1	0.0995015	3.81967	0.00020726	0.0378653	-
Full Sample (N=222)	MCINP	ENSG00000128595	CALU	-0.0867651	9.14339	0.000235192	0.0401781	-
Full Sample (N=222)	MCINP	ENSG00000170385	SLC30A1	-0.169743	5.12512	0.000221766	0.0394591	-
Full Sample (N=222)	MCINP	ENSG00000154359	LONRF1	-0.11357	4.5032	0.00022896	0.0396281	-
Full Sample (N=222)	MCINP	ENSG00000100485	SOS2	-0.145738	6.69652	0.000224315	0.0394591	-
Full Sample (N=222)	MCINP	ENSG00000148429	USP6NL	-0.125779	5.25349	0.000224983	0.0394591	-
Full Sample (N=222)	MCINP	ENSG00000197859	ADAMTSL2	0.264355	0.13958	0.000139721	0.0327486	-
Full Sample (N=222)	MCINP	ENSG00000167566	NCKAP5L	0.172062	4.24756	0.000252528	0.0425865	-
Full Sample (N=222)	MCINP	ENSG00000162714	ZNF496	0.115798	3.38233	0.000273715	0.0450056	-
Full Sample (N=222)	MCINP	ENSG00000099904	ZDHHC8	0.143292	3.67157	0.000302032	0.0456869	-
Full Sample (N=222)	MCINP	ENSG00000077044	DGKD	0.162042	4.57001	0.000289666	0.0456869	-
Full Sample (N=222)	MCINP	ENSG00000111052	LIN7A	-0.221783	3.02429	0.000313026	0.0456869	-
Full Sample (N=222)	MCINP	ENSG00000140386	SCAPER	-0.116537	5.47371	0.000286223	0.0456869	-
Full Sample (N=222)	MCINP	ENSG00000197635	DPP4	0.167394	7.10835	0.000301191	0.0456869	-
Full Sample (N=222)	MCINP	ENSG00000152291	TGOLN2	-0.078996	8.24718	0.00032301	0.0456869	-
Full Sample (N=222)	MCINP	ENSG00000171033	PKIA	-0.247385	1.46443	0.000287342	0.0456869	-
Full Sample (N=222)	MCINP	ENSG00000065559	MAP2K4	-0.0748021	5.71506	0.000303802	0.0456869	-
Full Sample (N=222)	MCINP	ENSG00000126858	RHOT1	-0.0926302	5.3214	0.000308503	0.0456869	-
Full Sample (N=222)	MCINP	ENSG00000087338	GMCL1	-0.13313	5.0127	0.000315207	0.0456869	-
Full Sample (N=222)	MCINP	ENSG00000074695	LMAN1	-0.102393	7.23962	0.00031865	0.0456869	-
Full Sample (N=222)	MCINP	ENSG00000116857	TMEM9	0.134312	3.93523	0.000332983	0.0461059	-
Full Sample (N=222)	MCINP	ENSG00000115041	KCNIP3	0.230156	0.798055	0.00026607	0.0443023	-
Full Sample (N=222)	MCINP	ENSG00000155085	AK9	-0.138038	2.39661	0.000345451	0.0464136	-
Full Sample (N=222)	MCINP	ENSG00000117139	KDM5B	-0.0653698	6.55174	0.000319947	0.0456869	-
Full Sample (N=222)	MCINP	ENSG00000180398	MCFD2	-0.123643	8.3038	0.000345791	0.0464136	-
Full Sample (N=222)	MCINP	ENSG00000154553	PDLIM3	0.320519	3.19682	0.000359814	0.0473665	-
Full Sample (N=222)	MCINP	ENSG00000175348	TMEM9B	-0.0817953	6.08454	0.000329429	0.0460991	-
Full Sample (N=222)	MCINP	ENSG00000181826	RELL1	-0.124486	4.81755	0.00034282	0.0464136	-
Full Sample (N=222)	MCINP	ENSG00000133265	HSPBP1	0.112866	3.0609	0.000371483	0.0473665	-
Full Sample (N=222)	MCINP	ENSG00000070526	ST6GALNAC1	0.262542	0.947832	0.00030742	0.0456869	-
Full Sample (N=222)	MCINP	ENSG00000111540	RAB5B	-0.0623296	7.74079	0.000366145	0.0473665	-
Full Sample (N=222)	MCINP	ENSG00000138131	LOXL4	0.226545	2.54117	0.000394458	0.0473665	-
Full Sample (N=222)	MCINP	ENSG00000135338	LCA5	-0.109518	2.74265	0.000396824	0.0473665	-
Full Sample (N=222)	MCINP	ENSG00000169129	AFAP1L2	0.227681	3.20019	0.00039581	0.0473665	-
Full Sample (N=222)	MCINP	ENSG00000164093	PITX2	0.23628	3.29456	0.000395313	0.0473665	-
Full Sample (N=222)	MCINP	ENSG00000008952	SEC62	-0.09957	7.28709	0.000369792	0.0473665	-
Full Sample (N=222)	MCINP	ENSG00000108963	DPH1	0.105588	3.47029	0.000397392	0.0473665	-
Full Sample (N=222)	MCINP	ENSG00000148572	NRBF2	-0.0813082	5.32257	0.000363361	0.0473665	-
Full Sample (N=222)	MCINP	ENSG00000212907	MT-ND4L	-0.152668	9.41004	0.000412608	0.0473665	-
Full Sample (N=222)	MCINP	ENSG00000163798	SLC4A1AP	-0.0564786	4.92965	0.000381705	0.0473665	-
Full Sample (N=222)	MCINP	ENSG00000127948	POR	-0.115032	7.69701	0.000405935	0.0473665	-
Full Sample (N=222)	MCINP	ENSG00000180340	FZD2	0.219141	1.62744	0.000411971	0.0473665	-
Full Sample (N=222)	MCINP	ENSG00000070214	SLC44A1	-0.146685	7.62443	0.000414105	0.0473665	-
Full Sample (N=222)	MCINP	ENSG00000095906	NUBP2	0.0825197	4.19663	0.000425031	0.0480666	-
Full Sample (N=222)	MCINP	ENSG00000139433	GLTP	-0.0782677	5.38141	0.000409207	0.0473665	-
Full Sample (N=222)	MCINP	ENSG00000116132	PRRX1	0.3097	1.88738	0.000447399	0.0494545	-
Full Sample (N=222)	MCINP	ENSG00000147274	RBMX	0.0697963	5.63077	0.000414066	0.0473665	-
Full Sample (N=222)	MCINP	ENSG00000101850	GPR143	0.16901	2.22543	0.000470113	0.049493	-
Full Sample (N=222)	MCINP	ENSG00000068912	ERLEC1	-0.080045	6.89243	0.000428665	0.0480666	-
Full Sample (N=222)	MCINP	ENSG00000166169	POLL	0.0723776	3.4982	0.000474085	0.049493	-
Full Sample (N=222)	MCINP	ENSG00000125089	SH3TC1	0.19006	3.53941	0.000473062	0.049493	-
Full Sample (N=222)	MCINP	ENSG00000157764	BRAF	-0.104611	4.79605	0.000452875	0.049493	-
Full Sample (N=222)	MCINP	ENSG00000029364	SLC39A9	-0.0681091	6.33049	0.000456807	0.049493	-
Full Sample (N=222)	MCINP	ENSG00000188786	MTF1	-0.111668	5.1766	0.000465205	0.049493	-
Full Sample (N=222)	MCINP	ENSG00000107438	PDLIM1	0.147116	6.35913	0.000463154	0.049493	-
Full Sample (N=222)	MCINP	ENSG00000117152	RGS4	0.426891	0.0619182	0.000431189	0.0480666	-
Male (N=113)	MMP	ENSG00000115866	DARS1	0.136322	5.68165	2.80906e-06	0.0370037	-

### Sheet: Caption
Supplementary Table 3: Genes associated (FDR<0.05) with phthalates in full and sex-stratified analyses
