## Supplementary Table 4 for "The Placental Transcriptome Serves as a Mechanistic Link between Prenatal Phthalate Exposure and Placental Efficiency"

### Sheet: Supplementary Table 4
Gene or Module Name	Ensembl ID	Effect Estimate	P-Value	FDR	Group	MEP	MCPP	MEHHP	MBZP	MMP	MEHP	MHPP	MCINP	MCIOP	MBP	MIBP	MECPP	MCMHP	MCHPP	MEOHP
lightcyan	NA	-0.0130741	0.0306372	0.753114	Full Sample (N=222)	-0.00462793	0.00447136	0.0152786	0.00137489	-0.00672945	-0.00637495	-0.00463795	0.00469028	-0.00474188	-0.000850793	-0.00115985	-0.00391741	0.00477063	0.000598851	-0.0112185
PRKAR2B	ENSG00000005249	-0.25207	0.00194505	0.993404	Full Sample (N=222)	-0.0465897	-0.0332186	0.0695984	0.0166185	-0.0426896	-0.173262	-0.0882442	-0.0314907	0.124185	-0.0893072	0.0190773	-0.072821	-0.113814	-0.0211913	0.231079
IL20RA	ENSG00000016402	-0.471133	0.00265535	0.993404	Full Sample (N=222)	-0.103076	-0.109894	-0.159752	0.0625068	-0.174541	-0.123625	-0.120102	-0.0801265	0.141518	-0.0664833	0.108294	0.123015	-0.0895281	-0.0272895	0.147951
XRCC1	ENSG00000073050	-0.111047	0.00218177	0.993404	Full Sample (N=222)	-0.045938	0.0102757	0.0147392	0.00490051	-0.0452433	-0.023221	-0.0641327	0.014632	0.0163061	0.049015	0.00772546	0.00189317	0.0118284	-0.0541225	-0.00970545
RGS4	ENSG00000117152	0.66316	0.00410461	0.993404	Full Sample (N=222)	0.219317	-0.249021	-0.270393	-0.264516	0.110983	0.288926	0.104579	0.324633	-0.219814	0.0867925	0.0237235	-0.127992	0.269104	0.173403	0.193436
ATP1A4	ENSG00000132681	0.737618	0.00340927	0.993404	Full Sample (N=222)	-0.0892314	-0.131551	0.560139	0.181562	0.218318	-0.0921068	0.155996	0.488745	-0.285824	-0.354083	0.225657	-0.247524	-0.131077	0.260289	-0.0216919
CD101	ENSG00000134256	0.530731	0.000313862	0.993404	Full Sample (N=222)	0.0437721	0.0536546	-0.0674184	-0.248881	0.0672275	0.0857731	0.282461	0.0619204	0.0650708	0.192383	0.0412924	-0.12493	-0.0898464	0.00361615	0.164637
PIP4K2A	ENSG00000150867	0.264419	0.00114142	0.993404	Full Sample (N=222)	0.0284072	0.00156016	0.0354088	0.0162858	0.1301	-0.0124033	-0.0236054	0.100105	-0.068398	-0.0344182	-0.00656488	-0.0428712	0.0110217	0.131496	-0.00170474
CCR5	ENSG00000160791	0.600761	0.000896474	0.993404	Full Sample (N=222)	0.0478363	0.00380773	-0.0958451	-0.0852904	0.0217494	0.275819	0.206266	0.0213346	-0.138878	-0.0220241	0.260779	-0.567466	0.152155	0.243182	0.277336
SLC25A45	ENSG00000162241	0.195177	0.00306854	0.993404	Full Sample (N=222)	0.0283339	0.15966	-0.0247034	0.020512	-0.0131859	0.040843	-0.0586026	0.088186	-0.0510735	0.0532316	0.0633129	-0.144402	-0.0441648	0.0182349	0.0589958
FAAH2	ENSG00000165591	-0.447467	0.00361058	0.993404	Full Sample (N=222)	-0.239528	0.130639	-0.256411	0.0589867	-0.162454	-0.0955719	-0.0515197	-0.0504426	-0.0218027	0.0856149	-0.0918481	0.0663882	0.165746	-0.148158	0.162895
MARF1	ENSG00000166783	0.135074	0.00062274	0.993404	Full Sample (N=222)	0.0186071	-0.0232853	-0.00768599	-0.015387	0.0159982	0.00466067	0.0104746	0.0448263	-0.00860363	0.0399287	0.0224654	-0.0912679	0.0178065	0.0537045	0.0528323
TERF2IP	ENSG00000166848	0.0843964	0.00343651	0.993404	Full Sample (N=222)	-0.00453508	0.0355535	0.0547304	0.0197903	0.00342967	-0.0326182	0.00322495	0.0374012	-0.0253548	-0.00632545	0.0416945	-0.0384447	0.00441966	0.0017167	-0.0102862
HID1	ENSG00000167861	-0.234579	0.00367216	0.993404	Full Sample (N=222)	-0.0878668	0.0545654	0.0567687	0.0099901	-0.112232	-0.0880106	-0.114323	-0.00446768	0.100929	0.0987353	-0.0156849	0.0295166	-0.0423271	-0.117184	-0.00298789
PNPLA2	ENSG00000177666	-0.160873	0.00372108	0.993404	Full Sample (N=222)	-0.0599308	0.025003	0.0614697	-0.00793977	-0.10253	-0.0249335	-0.0922006	-0.00306362	0.028629	0.0871488	0.0345262	0.0759201	-0.00215101	-0.0729346	-0.107886
CEP63	ENSG00000182923	0.113774	0.00264352	0.993404	Full Sample (N=222)	0.01392	0.0365292	0.0395117	-0.00828655	0.044325	0.0328588	0.024959	0.0232764	-0.0446479	0.0192514	-0.0172177	-0.0991723	0.0342557	0.043244	-0.0290325
IRS2	ENSG00000185950	0.207958	0.00464752	0.993404	Full Sample (N=222)	0.0270666	0.0302034	-0.0528027	0.0477672	0.00566075	0.0200112	0.0318798	0.0770596	-0.0118153	-0.063889	0.0811869	-0.150184	-0.0864481	0.0762007	0.176061
ZNF626	ENSG00000188171	0.224632	0.00201222	0.993404	Full Sample (N=222)	0.0742225	0.0211963	0.0302058	-0.0735203	0.0623266	-0.111025	-0.000949153	0.0796305	0.0291996	0.0311626	-0.0141473	-0.2159	-0.0332471	0.117446	0.228031
RTL10	ENSG00000215012	0.184781	0.00485851	0.993404	Full Sample (N=222)	0.0638024	-0.0116725	-0.0710104	-0.0295939	-0.0518038	0.0570091	0.00108106	0.0924506	-0.0719978	-0.00323345	0.0605408	-0.151855	0.130031	0.0509868	0.120045
HLA-DQA2	ENSG00000237541	0.889538	0.00210331	0.993404	Full Sample (N=222)	-0.109984	-0.296969	0.128525	-0.150494	0.291552	0.502786	0.172698	0.190614	-0.187636	-0.0194373	0.215829	-0.785331	0.471657	0.341697	0.12403
PAGR1	ENSG00000280789	0.125954	0.00374053	0.993404	Full Sample (N=222)	0.0114966	0.0159019	-0.0157125	0.0333257	0.0003257	0.0196091	-0.00470155	0.0249424	0.0138719	0.0147746	0.00507214	-0.00376951	0.00376621	0.0125207	-0.00546961
PLPP1	ENSG00000067113	0.499642	0.00438991	0.999736	Male Sample (N=113)	0.0107501	0.0665605	0.177543	0.15065	-0.00170928	0.15621	0.107221	0.0333785	-0.177069	-0.197845	0.313081	-0.409789	0.254646	0.173335	-0.157319
IL12RB1	ENSG00000096996	0.5073	0.00356728	0.999736	Male Sample (N=113)	0.0907508	-0.114961	0.411599	-0.111332	-0.00964918	0.0738206	0.18303	0.0583634	0.0514852	-0.0603264	0.16009	-0.485744	0.244197	0.049204	-0.0332288
APOL1	ENSG00000100342	0.284591	0.0042706	0.999736	Male Sample (N=113)	0.0941017	-0.0914039	0.0757557	0.0215472	0.0646722	0.0452726	-0.00860814	-0.0634494	0.107364	-0.115118	0.12691	-0.204279	0.0738818	0.0260254	0.131918
ARSG	ENSG00000141337	0.40975	0.00113511	0.999736	Male Sample (N=113)	0.010274	0.0786744	0.171736	0.133164	-0.0969151	0.271129	0.0573626	0.233818	-0.0931165	-0.0185235	0.10915	-0.249049	0.0904537	-0.00915229	-0.279256
IL15	ENSG00000164136	0.713291	0.00215767	0.999736	Male Sample (N=113)	-0.00487523	0.163174	0.579016	0.107033	-0.0629663	0.305638	0.105183	0.054659	-0.197829	-0.289136	0.573273	-0.594362	0.171489	0.243295	-0.440299
LAYN	ENSG00000204381	0.564607	0.00339839	0.999736	Male Sample (N=113)	0.283089	-0.218825	-0.351484	-0.15273	0.168272	0.0639775	0.131008	0.00259689	-0.206237	-0.0139202	0.0657812	-0.113263	0.235621	0.179355	0.491365
DEF6	ENSG00000023892	0.337594	0.0028762	0.999554	Female Sample (N=109)	-0.0601022	0.0899845	-0.0844153	0.00770772	-0.00368682	0.00161957	0.0599083	0.0698001	-0.048679	0.0287469	0.13811	-0.0358132	0.104151	0.0136047	0.0566585
NOA1	ENSG00000084092	0.175806	0.00256927	0.999554	Female Sample (N=109)	0.0254028	0.0382445	-0.088434	0.0497084	0.000474234	0.016381	0.00854588	0.022384	-0.0227882	0.0219151	0.0123089	0.00488974	-0.00792224	0.0456794	0.049016
CLIP2	ENSG00000106665	-0.319747	0.00286565	0.999554	Female Sample (N=109)	-0.00959174	-0.0924485	-0.150522	0.0109516	0.0602441	0.020315	-0.0471512	-0.0828676	-0.0696856	-0.0368675	-0.192688	-0.0336444	0.0593504	0.0690932	0.175766
PUS3	ENSG00000110060	0.219619	0.00380389	0.999554	Female Sample (N=109)	0.0379891	0.0916502	0.154645	-0.0270704	0.0276699	-0.0268358	-0.00124103	0.0156734	0.0283866	0.067065	0.0428611	0.0237948	-0.00221751	-0.034127	-0.178625
ECSIT	ENSG00000130159	0.300346	0.000400576	0.999554	Female Sample (N=109)	0.0270176	0.041543	0.0584475	0.0313077	0.0479851	0.0594622	0.00454995	0.0390847	0.0172429	0.00387661	0.0262562	-0.0666509	-0.0665754	0.140889	-0.0640903
UCK1	ENSG00000130717	0.190518	0.00173083	0.999554	Female Sample (N=109)	0.0282452	-0.0380093	-0.0101543	-0.00548341	0.0362578	-0.0169759	0.0099186	0.0140177	0.0192846	0.0796116	0.00148133	-0.0170693	-0.0026557	0.0499635	0.0420858
C9orf78	ENSG00000136819	0.207628	0.00285365	0.999554	Female Sample (N=109)	0.0234974	0.014831	0.0814724	-0.00821338	-0.00456799	0.0155041	0.0444633	0.0426836	-0.0491721	0.0386139	0.0340865	-0.0482525	-0.0158644	0.0826853	-0.0441392
CISD2	ENSG00000145354	0.213432	0.000701674	0.999554	Female Sample (N=109)	0.0118	0.0390663	0.0115555	0.0309951	-0.0154701	-0.0119667	-0.000689338	0.0773957	0.0341754	0.0243221	0.111451	-0.0864676	-0.0412001	0.000438721	0.0280261
USP12	ENSG00000152484	0.245054	0.00369356	0.999554	Female Sample (N=109)	0.0321964	0.0803399	-0.0684781	0.0456267	0.0172155	-0.0697315	0.0122159	0.055593	-0.0143224	-0.00834809	0.0720866	0.0265497	-0.104832	0.0427259	0.126217
ARF6	ENSG00000165527	0.210315	0.00190489	0.999554	Female Sample (N=109)	0.0131564	0.0326983	0.0476175	0.0160205	0.0544694	-0.0431756	-0.033233	0.0569023	0.00532893	0.0443126	0.027003	-0.0303135	-0.0139375	0.0497865	-0.0163207
FRAT2	ENSG00000181274	0.288337	0.000246431	0.999554	Female Sample (N=109)	0.0215841	0.0406759	-0.037496	0.0144312	0.0472889	0.0212905	0.0509326	0.006888	0.0836822	-0.0142823	0.101095	-0.173963	0.0352995	0.0117033	0.0792066
ZNF626	ENSG00000188171	0.379538	0.00233044	0.999554	Female Sample (N=109)	0.0692997	0.058879	0.123654	-0.0499558	-0.00749092	-0.207292	0.0188004	0.189381	-0.0469033	-0.00208933	0.0982353	-0.00817777	0.0469397	0.104227	-0.00796933
GJB5	ENSG00000189280	1.07639	0.0036128	0.999554	Female Sample (N=109)	-0.0452155	-0.0922762	-0.0796612	0.124685	0.286574	0.0626616	0.0677555	0.0114839	0.0666833	0.29706	0.0569363	0.474323	-0.16992	0.22461	-0.209307
PHETA1	ENSG00000198324	0.42673	0.00331577	0.999554	Female Sample (N=109)	0.0722157	0.00536443	-0.187827	0.0407169	0.092304	0.0718571	-0.0795257	-0.022048	0.166918	0.118947	0.0427132	-0.0256762	-0.0826341	0.00542997	0.207974

### Sheet: Caption
Supplementary Table 4: Genes provisionally associated (p<0.005) with the phthalate metabolite mixtures in full and sex-stratified samples.
