## Supplementary Table 5 for "The Placental Transcriptome Serves as a Mechanistic Link between Prenatal Phthalate Exposure and Placental Efficiency"

### Sheet: Supplementary Table 5
		BWadj		BW:PW		PW
ENSEMBL Gene ID	Gene Name	logFC	FDR	logFC	FDR	logFC	FDR
ENSG00000008311	AASS	-0.0332474	0.00810396	-	-	-	-
ENSG00000277639	AC007906.2	0.033895	0.0249926	-	-	-	-
ENSG00000196177	ACADSB	-0.0225336	0.0454564	-	-	-	-
ENSG00000130234	ACE2	-0.0375228	0.0342568	-	-	-	-
ENSG00000162836	ACP6	-0.02847	0.0385352	-	-	-	-
ENSG00000151388	ADAMTS12	-0.0562438	0.0484064	-	-	-	-
ENSG00000166106	ADAMTS15	-0.0364038	0.0484227	-	-	-	-
ENSG00000145808	ADAMTS19	-0.0448996	0.0188553	-	-	-	-
ENSG00000136378	ADAMTS7	-0.0495266	0.0163342	-	-	-	-
ENSG00000152990	ADGRA3	-0.0183306	0.0420286	-	-	-	-
ENSG00000197894	ADH5	-0.0197865	0.027958	-	-	-	-
ENSG00000181026	AEN	0.0262688	0.00863463	-	-	-	-
ENSG00000157510	AFAP1L1	-0.0226664	0.046299	-	-	-	-
ENSG00000162688	AGL	-0.0239671	0.0490578	-	-	-	-
ENSG00000121057	AKAP1	-0.0176311	0.0163342	-	-	-	-
ENSG00000164904	ALDH7A1	-0.0234685	0.0282511	-	-	-	-
ENSG00000175548	ALG10B	-0.0272684	0.0151345	-	-	-	-
ENSG00000151743	AMN1	0.0197599	0.0441914	-	-	-	-
ENSG00000126016	AMOT	-0.0203631	0.0409635	-	-	-	-
ENSG00000145020	AMT	-0.0223073	0.0481732	-	-	-	-
ENSG00000153107	ANAPC1	-0.0129387	0.0424601	-	-	-	-
ENSG00000065413	ANKRD44	-0.0307324	0.0348424	-	-	-	-
ENSG00000151458	ANKRD50	-0.0291878	0.0441255	-	-	-	-
ENSG00000156381	ANKRD9	0.0302872	0.0228257	-	-	-	-
ENSG00000152056	AP1S3	-0.0371351	0.014237	-	-	-	-
ENSG00000011132	APBA3	0.0210304	0.0268675	-	-	-	-
ENSG00000100823	APEX1	-0.0166855	0.0163342	-	-	-	-
ENSG00000142192	APP	-0.0178449	0.0237155	-	-	-	-
ENSG00000112379	ARFGEF3	-0.0296959	0.0115673	-	-	-	-
ENSG00000071205	ARHGAP10	-0.0253774	0.0147882	-	-	-	-
ENSG00000198826	ARHGAP11A	-0.031365	0.034226	-	-	-	-
ENSG00000213390	ARHGAP19	-0.0166313	0.047186	-	-	-	-
ENSG00000275832	ARHGAP23	-0.029657	0.00859124	-	-	-	-
ENSG00000088756	ARHGAP28	-0.042262	0.0143393	-	-	-	-
ENSG00000185305	ARL15	-0.031578	0.00751053	-	-	-	-
ENSG00000242498	ARPIN	-0.0217377	0.0128635	-	-	-	-
ENSG00000198363	ASPH	-0.0251937	0.0143071	-	-	-	-
ENSG00000130707	ASS1	-0.0339939	0.0163342	-	-	-	-
ENSG00000156802	ATAD2	-0.0282113	0.00713064	-	-	-	-
ENSG00000123395	ATG101	0.0146898	0.0407472	-	-	-	-
ENSG00000144848	ATG3	0.00939452	0.046299	-	-	-	-
ENSG00000069849	ATP1B3	0.0255398	0.0268253	-	-	-	-
ENSG00000070961	ATP2B1	-0.0358309	0.00859124	-	-	-	-
ENSG00000117410	ATP6V0B	0.0174608	0.046299	-	-	-	-
ENSG00000128524	ATP6V1F	0.0172091	0.0484064	-	-	-	-
ENSG00000087586	AURKA	-0.0173252	0.0481732	-	-	-	-
ENSG00000168646	AXIN2	-0.0293611	0.00859124	-	-	-	-
ENSG00000123810	B9D2	0.0224369	0.0481603	-	-	-	-
ENSG00000138376	BARD1	-0.0294711	0.0367101	-	-	-	-
ENSG00000105327	BBC3	0.0342553	0.00863463	-	-	-	-
ENSG00000138686	BBS7	-0.0232889	0.025936	-	-	-	-
ENSG00000116128	BCL9	-0.0274321	0.0152303	-	-	-	-
ENSG00000123095	BHLHE41	-0.035219	0.0186851	-	-	-	-
ENSG00000151136	BTBD11	-0.0374603	0.0268675	-	-	-	-
ENSG00000188070	C11orf95	-0.0197475	0.0163342	-	-	-	-
ENSG00000143612	C1orf43	0.0132667	0.00751053	-	-	-	-
ENSG00000221821	C6orf226	0.0309248	0.0434005	-	-	-	-
ENSG00000133742	CA1	0.120725	0.00276558	-	-	-	-
ENSG00000182985	CADM1	-0.0209702	0.0391411	-	-	-	-
ENSG00000162706	CADM3	-0.0419399	0.0270191	-	-	-	-
ENSG00000153048	CARHSP1	0.0289006	0.0161282	-	-	-	-
ENSG00000141582	CBX4	-0.0212292	0.0484064	-	-	-	-
ENSG00000100307	CBX7	0.0200306	0.046299	-	-	-	-
ENSG00000048342	CC2D2A	-0.0303941	0.00769384	-	-	-	-
ENSG00000162063	CCNF	-0.0219018	0.046299	-	-	-	-
ENSG00000176386	CDC26	0.0133954	0.0303379	-	-	-	-
ENSG00000144354	CDCA7	-0.0282028	0.0469216	-	-	-	-
ENSG00000039068	CDH1	-0.0173464	0.0408847	-	-	-	-
ENSG00000170312	CDK1	-0.0256425	0.0369675	-	-	-	-
ENSG00000102225	CDK16	0.0156411	0.0253613	-	-	-	-
ENSG00000167797	CDK2AP2	0.0217584	0.0282349	-	-	-	-
ENSG00000124762	CDKN1A	0.0297789	0.00602651	-	-	-	-
ENSG00000186567	CEACAM19	0.0417407	0.0454564	-	-	-	-
ENSG00000115163	CENPA	-0.0276551	0.0268253	-	-	-	-
ENSG00000123219	CENPK	-0.0324916	0.025936	-	-	-	-
ENSG00000166451	CENPN	-0.0228972	0.0377123	-	-	-	-
ENSG00000138092	CENPO	-0.0226868	0.0358911	-	-	-	-
ENSG00000103995	CEP152	-0.0216561	0.0317646	-	-	-	-
ENSG00000148019	CEP78	-0.0181623	0.0163342	-	-	-	-
ENSG00000131778	CHD1L	-0.0210815	0.0163342	-	-	-	-
ENSG00000149554	CHEK1	-0.0220223	0.046299	-	-	-	-
ENSG00000171310	CHST11	-0.0174793	0.0379545	-	-	-	-
ENSG00000169607	CKAP2L	-0.0389722	0.00713064	-	-	-	-
ENSG00000181885	CLDN7	0.0173785	0.0270191	-	-	-	-
ENSG00000049656	CLPTM1L	0.0138197	0.0134396	-	-	-	-
ENSG00000092853	CLSPN	-0.032772	0.0449987	-	-	-	-
ENSG00000162852	CNST	0.0223067	0.0490578	-	-	-	-
ENSG00000187955	COL14A1	-0.0426875	0.00681208	-	-	-	-
ENSG00000124749	COL21A1	-0.0456634	0.00663378	-	-	-	-
ENSG00000163359	COL6A3	-0.0483887	0.0268253	-	-	-	-
ENSG00000147571	CRH	0.0667574	0.0382683	-	-	-	-
ENSG00000182809	CRIP2	0.0326087	0.0268253	-	-	-	-
ENSG00000144655	CSRNP1	0.0192668	0.0495619	-	-	-	-
ENSG00000175183	CSRP2	-0.0240683	0.0268253	-	-	-	-
ENSG00000101811	CSTF2	-0.0125948	0.0385352	-	-	-	-
ENSG00000168036	CTNNB1	-0.0136835	0.0398723	-	-	-	-
ENSG00000145824	CXCL14	-0.055627	0.0268253	-	-	-	-
ENSG00000171604	CXXC5	0.0236136	0.023346	-	-	-	-
ENSG00000182224	CYB5D1	-0.0153708	0.0362969	-	-	-	-
ENSG00000196730	DAPK1	0.0249827	0.046299	-	-	-	-
ENSG00000117593	DARS2	-0.0125555	0.0492	-	-	-	-
ENSG00000006634	DBF4	-0.0210483	0.046299	-	-	-	-
ENSG00000118655	DCLRE1B	-0.0176097	0.0277957	-	-	-	-
ENSG00000175197	DDIT3	0.0334658	0.00769384	-	-	-	-
ENSG00000198171	DDRGK1	0.0205878	0.0481732	-	-	-	-
ENSG00000206047	DEFA1	0.127507	0.046299	-	-	-	-
ENSG00000162777	DENND2D	0.0219422	0.0490578	-	-	-	-
ENSG00000024526	DEPDC1	-0.0374381	0.0131048	-	-	-	-
ENSG00000072849	DERL2	0.012628	0.0484227	-	-	-	-
ENSG00000095059	DHPS	0.0160347	0.0317646	-	-	-	-
ENSG00000181192	DHTKD1	-0.0234414	0.00859124	-	-	-	-
ENSG00000181744	DIPK2A	-0.0331036	0.0432445	-	-	-	-
ENSG00000126787	DLGAP5	-0.0271466	0.0481732	-	-	-	-
ENSG00000135924	DNAJB2	0.0179077	0.0268253	-	-	-	-
ENSG00000088305	DNMT3B	-0.0225785	0.046299	-	-	-	-
ENSG00000088387	DOCK9	-0.0213603	0.0163342	-	-	-	-
ENSG00000108963	DPH1	-0.0170833	0.0434005	-	-	-	-
ENSG00000173852	DPY19L1	-0.0311691	0.000546026	-	-	-	-
ENSG00000188641	DPYD	0.0394577	0.025936	-	-	-	-
ENSG00000091073	DTX2	0.0208674	0.0249926	-	-	-	-
ENSG00000108861	DUSP3	0.0147377	0.0268253	-	-	-	-
ENSG00000088986	DYNLL1	0.0162193	0.0495876	-	-	-	-
ENSG00000264364	DYNLL2	-0.013472	0.0253613	-	-	-	-
ENSG00000134874	DZIP1	-0.0380343	0.0159681	-	-	-	-
ENSG00000147654	EBAG9	0.0111778	0.0440579	-	-	-	-
ENSG00000103319	EEF2K	-0.0211108	0.0311914	-	-	-	-
ENSG00000115380	EFEMP1	-0.0322088	0.00769384	-	-	-	-
ENSG00000175376	EIF1AD	0.0102775	0.0481732	-	-	-	-
ENSG00000163435	ELF3	0.0274334	0.0286258	-	-	-	-
ENSG00000197977	ELOVL2	-0.033733	0.0249926	-	-	-	-
ENSG00000070061	ELP1	-0.0141674	0.0493942	-	-	-	-
ENSG00000128463	EMC4	0.0104478	0.046299	-	-	-	-
ENSG00000154380	ENAH	-0.0305997	0.0338133	-	-	-	-
ENSG00000138792	ENPEP	-0.0398164	0.0268253	-	-	-	-
ENSG00000198018	ENTPD7	-0.0162278	0.0392508	-	-	-	-
ENSG00000044524	EPHA3	-0.0393988	0.0268253	-	-	-	-
ENSG00000082805	ERC1	-0.0159269	0.0163342	-	-	-	-
ENSG00000089048	ESF1	-0.0144071	0.0484064	-	-	-	-
ENSG00000010030	ETV7	-0.0300059	0.0386164	-	-	-	-
ENSG00000162694	EXTL2	-0.0232121	0.0279043	-	-	-	-
ENSG00000055147	FAM114A2	-0.0152587	0.029644	-	-	-	-
ENSG00000138439	FAM117B	-0.024506	0.0228257	-	-	-	-
ENSG00000188938	FAM120AOS	0.0231917	0.0420286	-	-	-	-
ENSG00000124019	FAM124B	-0.0318968	0.0233565	-	-	-	-
ENSG00000198780	FAM169A	-0.0479907	0.0228257	-	-	-	-
ENSG00000167930	FAM234A	-0.0138302	0.0121767	-	-	-	-
ENSG00000105058	FAM32A	0.00992686	0.0377123	-	-	-	-
ENSG00000140525	FANCI	-0.0245685	0.0348449	-	-	-	-
ENSG00000161243	FBXO27	-0.0384317	0.0151345	-	-	-	-
ENSG00000176971	FIBIN	-0.0536366	0.00744921	-	-	-	-
ENSG00000100350	FOXRED2	-0.0264273	0.0379545	-	-	-	-
ENSG00000138759	FRAS1	-0.0395769	0.0161282	-	-	-	-
ENSG00000164946	FREM1	-0.0704885	0.00020952	-	-	-	-
ENSG00000150893	FREM2	-0.0446553	0.00744921	-	-	-	-
ENSG00000114541	FRMD4B	-0.0225588	0.0342568	-	-	-	-
ENSG00000145907	G3BP1	-0.016641	0.0436707	-	-	-	-
ENSG00000034713	GABARAPL2	0.0106683	0.0484064	-	-	-	-
ENSG00000178234	GALNT11	-0.0332528	0.0163342	-	-	-	-
ENSG00000141441	GAREM1	-0.0228807	0.0277449	-	-	-	-
ENSG00000135414	GDF11	-0.0309803	0.0405604	-	-	-	-
ENSG00000142252	GEMIN7	0.0138718	0.0300351	-	-	-	-
ENSG00000141098	GFOD2	0.0252741	0.0484064	-	-	-	-
ENSG00000120820	GLT8D2	-0.0251302	0.0382683	-	-	-	-
ENSG00000112312	GMNN	-0.0202935	0.010209	-	-	-	-
ENSG00000146535	GNA12	-0.0203177	0.0122064	-	-	-	-
ENSG00000185838	GNB1L	0.0252809	0.0481732	-	-	-	-
ENSG00000111670	GNPTAB	-0.0191243	0.0382683	-	-	-	-
ENSG00000173905	GOLIM4	-0.0324837	0.00859124	-	-	-	-
ENSG00000119927	GPAM	-0.0295737	0.00602651	-	-	-	-
ENSG00000188092	GPR89B	-0.0204105	0.0348449	-	-	-	-
ENSG00000175318	GRAMD2A	-0.0170728	0.046299	-	-	-	-
ENSG00000104687	GSR	-0.0274035	0.0120666	-	-	-	-
ENSG00000145681	HAPLN1	-0.062422	0.0147882	-	-	-	-
ENSG00000223609	HBD	0.103161	0.0147882	-	-	-	-
ENSG00000143321	HDGF	0.0132243	0.046299	-	-	-	-
ENSG00000119969	HELLS	-0.0327947	0.00751053	-	-	-	-
ENSG00000072571	HMMR	-0.0358555	0.0209549	-	-	-	-
ENSG00000152413	HOMER1	-0.040694	0.00304323	-	-	-	-
ENSG00000171004	HS6ST2	-0.0412866	0.0260564	-	-	-	-
ENSG00000106211	HSPB1	0.0334185	0.0309449	-	-	-	-
ENSG00000163596	ICA1L	-0.0307161	0.0303379	-	-	-	-
ENSG00000162783	IER5	0.0191159	0.0268253	-	-	-	-
ENSG00000006652	IFRD1	0.0211859	0.0339592	-	-	-	-
ENSG00000143195	ILDR2	0.0374239	0.0382683	-	-	-	-
ENSG00000068383	INPP5A	-0.0168383	0.0268253	-	-	-	-
ENSG00000168918	INPP5D	0.0224663	0.0243089	-	-	-	-
ENSG00000108506	INTS2	-0.0181076	0.0267738	-	-	-	-
ENSG00000133704	IPO8	-0.0148567	0.0392508	-	-	-	-
ENSG00000198542	ITGBL1	-0.0371097	0.0442907	-	-	-	-
ENSG00000086544	ITPKC	0.0214343	0.0129986	-	-	-	-
ENSG00000077684	JADE1	-0.0191793	0.0337931	-	-	-	-
ENSG00000008083	JARID2	-0.0268125	0.00276558	-	-	-	-
ENSG00000132854	KANK4	-0.0251986	0.0478061	-	-	-	-
ENSG00000139620	KANSL2	0.018181	0.0454564	-	-	-	-
ENSG00000103510	KAT8	0.0186028	0.0484064	-	-	-	-
ENSG00000134313	KIDINS220	-0.0137002	0.0268253	-	-	-	-
ENSG00000138160	KIF11	-0.0274906	0.0147882	-	-	-	-
ENSG00000197892	KIF13B	-0.0226513	0.0377123	-	-	-	-
ENSG00000142945	KIF2C	-0.0288971	0.0163342	-	-	-	-
ENSG00000090889	KIF4A	-0.0298865	0.01969	-	-	-	-
ENSG00000087448	KLHL42	-0.0127017	0.0432445	-	-	-	-
ENSG00000137812	KNL1	-0.030223	0.0484064	-	-	-	-
ENSG00000159166	LAD1	0.0231432	0.0408847	-	-	-	-
ENSG00000196569	LAMA2	-0.0365724	0.0172014	-	-	-	-
ENSG00000135862	LAMC1	-0.0259637	0.00769384	-	-	-	-
ENSG00000109270	LAMTOR3	0.0105758	0.0484227	-	-	-	-
ENSG00000068697	LAPTM4A	0.0204366	0.0161282	-	-	-	-
ENSG00000011376	LARS2	-0.0185366	0.00751053	-	-	-	-
ENSG00000139292	LGR5	-0.0370427	0.0249926	-	-	-	-
ENSG00000187772	LIN28B	-0.0249045	0.0268253	-	-	-	-
ENSG00000101670	LIPG	-0.03088	0.0419689	-	-	-	-
ENSG00000162981	LRATD1	-0.0301274	0.01969	-	-	-	-
ENSG00000134569	LRP4	-0.0380325	0.00767888	-	-	-	-
ENSG00000070018	LRP6	-0.0268651	0.0420286	-	-	-	-
ENSG00000155858	LSM11	-0.0185443	0.0317646	-	-	-	-
ENSG00000128534	LSM8	-0.0250571	0.0200467	-	-	-	-
ENSG00000169641	LUZP1	-0.0148703	0.0490628	-	-	-	-
ENSG00000162441	LZIC	0.0118757	0.0252233	-	-	-	-
ENSG00000164109	MAD2L1	-0.0261027	0.0382683	-	-	-	-
ENSG00000081026	MAGI3	-0.0204894	0.0274671	-	-	-	-
ENSG00000091436	MAP3K20	-0.0307474	0.00810396	-	-	-	-
ENSG00000119487	MAPKAP1	0.0133055	0.0453422	-	-	-	-
ENSG00000114738	MAPKAPK3	0.0210876	0.0146868	-	-	-	-
ENSG00000116141	MARK1	-0.0248577	0.046299	-	-	-	-
ENSG00000164024	METAP1	-0.0153692	0.0490628	-	-	-	-
ENSG00000176845	METRNL	0.0312471	0.0267738	-	-	-	-
ENSG00000185432	METTL7A	-0.024925	0.0163342	-	-	-	-
ENSG00000167470	MIDN	0.0183963	0.0297004	-	-	-	-
ENSG00000159055	MIS18A	-0.0145427	0.0490578	-	-	-	-
ENSG00000146263	MMS22L	-0.0336378	0.0163342	-	-	-	-
ENSG00000108852	MPP2	-0.0252107	0.0484064	-	-	-	-
ENSG00000150054	MPP7	-0.0314239	0.0128635	-	-	-	-
ENSG00000020922	MRE11	-0.0239548	0.00810396	-	-	-	-
ENSG00000101189	MRGBP	0.0147317	0.0493942	-	-	-	-
ENSG00000183617	MRPL54	0.0166829	0.0420544	-	-	-	-
ENSG00000113318	MSH3	-0.0144127	0.0482579	-	-	-	-
ENSG00000153944	MSI2	-0.0207751	0.0330201	-	-	-	-
ENSG00000172167	MTBP	-0.0270871	0.0477818	-	-	-	-
ENSG00000100714	MTHFD1	-0.0209828	0.0163342	-	-	-	-
ENSG00000136371	MTHFS	0.0186202	0.0446104	-	-	-	-
ENSG00000135297	MTO1	-0.0163019	0.0345832	-	-	-	-
ENSG00000170873	MTSS1	-0.0230668	0.0382683	-	-	-	-
ENSG00000059728	MXD1	0.0235541	0.038036	-	-	-	-
ENSG00000133026	MYH10	-0.0327763	0.00276558	-	-	-	-
ENSG00000145949	MYLK4	-0.0301812	0.0243622	-	-	-	-
ENSG00000167306	MYO5B	0.016252	0.0477818	-	-	-	-
ENSG00000008130	NADK	0.0142994	0.0469216	-	-	-	-
ENSG00000058804	NDC1	-0.0189355	0.0228257	-	-	-	-
ENSG00000065518	NDUFB4	0.0119856	0.0481603	-	-	-	-
ENSG00000160602	NEK8	-0.020396	0.0433928	-	-	-	-
ENSG00000204498	NFKBIL1	0.0158759	0.0484064	-	-	-	-
ENSG00000182768	NGRN	0.0141534	0.0147882	-	-	-	-
ENSG00000286219	NOTCH2NLC	0.0467284	0.0128635	-	-	-	-
ENSG00000135838	NPL	-0.0224447	0.0493942	-	-	-	-
ENSG00000185551	NR2F2	-0.0228756	0.0455904	-	-	-	-
ENSG00000134986	NREP	-0.0329905	0.0268253	-	-	-	-
ENSG00000118257	NRP2	-0.0258595	0.0163342	-	-	-	-
ENSG00000083635	NUFIP1	-0.016179	0.0330057	-	-	-	-
ENSG00000102898	NUTF2	0.0123466	0.0297004	-	-	-	-
ENSG00000104904	OAZ1	0.0147052	0.0404301	-	-	-	-
ENSG00000276045	ORAI1	0.0197201	0.046299	-	-	-	-
ENSG00000132823	OSER1	0.0183926	0.0335192	-	-	-	-
ENSG00000262664	OVCA2	0.017928	0.0468142	-	-	-	-
ENSG00000175591	P2RY2	0.0250167	0.0408847	-	-	-	-
ENSG00000254535	PABPC4L	-0.0456232	0.0151288	-	-	-	-
ENSG00000165912	PACSIN3	0.0279195	0.0112281	-	-	-	-
ENSG00000227345	PARG	-0.010671	0.032837	-	-	-	-
ENSG00000143799	PARP1	-0.0215483	0.0392508	-	-	-	-
ENSG00000138650	PCDH10	-0.0372973	0.0385352	-	-	-	-
ENSG00000189184	PCDH18	-0.0503388	0.00519636	-	-	-	-
ENSG00000100982	PCIF1	0.0146756	0.0484064	-	-	-	-
ENSG00000106333	PCOLCE	-0.0544214	0.0166831	-	-	-	-
ENSG00000156973	PDE6D	0.0117518	0.0209549	-	-	-	-
ENSG00000145431	PDGFC	-0.0300506	0.046299	-	-	-	-
ENSG00000121440	PDZRN3	-0.0313462	0.046299	-	-	-	-
ENSG00000141456	PELP1	-0.0146332	0.0192546	-	-	-	-
ENSG00000197121	PGAP1	-0.0298562	0.029856	-	-	-	-
ENSG00000174307	PHLDA3	0.0267333	0.0155563	-	-	-	-
ENSG00000116793	PHTF1	-0.0194836	0.0392508	-	-	-	-
ENSG00000038210	PI4K2B	-0.0226234	0.0302054	-	-	-	-
ENSG00000198355	PIM3	0.0289183	0.0128635	-	-	-	-
ENSG00000122861	PLAU	0.0234724	0.0455981	-	-	-	-
ENSG00000107020	PLGRKT	0.020552	0.0209549	-	-	-	-
ENSG00000138035	PNPT1	-0.0226769	0.0163342	-	-	-	-
ENSG00000101868	POLA1	-0.0172717	0.038036	-	-	-	-
ENSG00000014138	POLA2	-0.0210695	0.0338234	-	-	-	-
ENSG00000051341	POLQ	-0.0356864	0.0405604	-	-	-	-
ENSG00000102978	POLR2C	0.00806118	0.0420286	-	-	-	-
ENSG00000009830	POMT2	0.0196237	0.0268253	-	-	-	-
ENSG00000137709	POU2F3	0.0326263	0.0407472	-	-	-	-
ENSG00000111110	PPM1H	-0.0360147	0.0182371	-	-	-	-
ENSG00000198729	PPP1R14C	0.0326196	0.017472	-	-	-	-
ENSG00000198901	PRC1	-0.0215716	0.046299	-	-	-	-
ENSG00000139174	PRICKLE1	-0.0434266	0.00744921	-	-	-	-
ENSG00000160310	PRMT2	0.0120696	0.0200467	-	-	-	-
ENSG00000163421	PROK2	0.0845145	0.046299	-	-	-	-
ENSG00000166450	PRTG	-0.0249594	0.01969	-	-	-	-
ENSG00000143363	PRUNE1	0.0117527	0.0440579	-	-	-	-
ENSG00000164985	PSIP1	-0.018481	0.0411223	-	-	-	-
ENSG00000099341	PSMD8	0.0146943	0.046299	-	-	-	-
ENSG00000169410	PTPN9	-0.0122779	0.0441914	-	-	-	-
ENSG00000048991	R3HDM1	-0.0207885	0.0455904	-	-	-	-
ENSG00000137502	RAB30	-0.0330827	0.0228257	-	-	-	-
ENSG00000101084	RAB5IF	0.0127696	0.0249926	-	-	-	-
ENSG00000161800	RACGAP1	-0.0247242	0.0249926	-	-	-	-
ENSG00000147231	RADX	-0.0309802	0.0492	-	-	-	-
ENSG00000169435	RASSF6	-0.0267762	0.0432445	-	-	-	-
ENSG00000086589	RBM22	0.0227664	0.0302054	-	-	-	-
ENSG00000100387	RBX1	0.0144896	0.0342568	-	-	-	-
ENSG00000144567	RETREG2	0.0146029	0.0268253	-	-	-	-
ENSG00000104312	RIPK2	0.0193395	0.0370608	-	-	-	-
ENSG00000124226	RNF114	0.0139275	0.0419749	-	-	-	-
ENSG00000151692	RNF144A	-0.0192602	0.0386164	-	-	-	-
ENSG00000163961	RNF168	-0.0205204	0.0163342	-	-	-	-
ENSG00000233198	RNF224	0.043308	0.0408847	-	-	-	-
ENSG00000114125	RNF7	0.0188711	0.00663378	-	-	-	-
ENSG00000169855	ROBO1	-0.0565978	0.00381359	-	-	-	-
ENSG00000146374	RSPO3	-0.0338864	0.0490578	-	-	-	-
ENSG00000173611	SCAI	-0.036903	0.0255357	-	-	-	-
ENSG00000184178	SCFD2	-0.0204593	0.0377123	-	-	-	-
ENSG00000144306	SCRN3	-0.0153537	0.0440579	-	-	-	-
ENSG00000117118	SDHB	0.0121231	0.0191314	-	-	-	-
ENSG00000085415	SEH1L	-0.0149393	0.0163342	-	-	-	-
ENSG00000091490	SEL1L3	-0.027665	0.0302054	-	-	-	-
ENSG00000197019	SERTAD1	0.0214976	0.0297625	-	-	-	-
ENSG00000156398	SFXN2	-0.0325715	0.0268253	-	-	-	-
ENSG00000160999	SH2B2	0.0269888	0.0440579	-	-	-	-
ENSG00000146950	SHROOM2	-0.0219081	0.0484064	-	-	-	-
ENSG00000158352	SHROOM4	-0.0201579	0.0379886	-	-	-	-
ENSG00000165480	SKA3	-0.0284027	0.025936	-	-	-	-
ENSG00000145604	SKP2	-0.0270744	0.0300351	-	-	-	-
ENSG00000152779	SLC16A12	-0.0475893	0.010209	-	-	-	-
ENSG00000119899	SLC17A5	-0.0194354	0.0134396	-	-	-	-
ENSG00000185052	SLC24A3	-0.0338022	0.03563	-	-	-	-
ENSG00000004864	SLC25A13	-0.0136104	0.0228257	-	-	-	-
ENSG00000122696	SLC25A51	0.0144719	0.0297625	-	-	-	-
ENSG00000155850	SLC26A2	-0.0306272	0.0412127	-	-	-	-
ENSG00000112759	SLC29A1	-0.0255547	0.0237155	-	-	-	-
ENSG00000157765	SLC34A2	-0.0665384	0.0302054	-	-	-	-
ENSG00000205060	SLC35B4	-0.0238189	0.02947	-	-	-	-
ENSG00000116704	SLC35D1	-0.033854	0.00663378	-	-	-	-
ENSG00000139209	SLC38A4	-0.0614865	0.00663378	-	-	-	-
ENSG00000103064	SLC7A6	-0.028784	0.0141607	-	-	-	-
ENSG00000065923	SLC9A7	-0.0252632	0.0406942	-	-	-	-
ENSG00000101187	SLCO4A1	0.0562036	0.0437808	-	-	-	-
ENSG00000184347	SLIT3	-0.0463458	0.0420286	-	-	-	-
ENSG00000137834	SMAD6	0.0274153	0.046299	-	-	-	-
ENSG00000170545	SMAGP	-0.0254969	0.0481732	-	-	-	-
ENSG00000163104	SMARCAD1	-0.0184559	0.0392508	-	-	-	-
ENSG00000186577	SMIM29	0.0232995	0.0292861	-	-	-	-
ENSG00000204323	SMIM5	0.0369001	0.0274671	-	-	-	-
ENSG00000259120	SMIM6	0.0349462	0.0411154	-	-	-	-
ENSG00000214046	SMIM7	0.0118323	0.0302054	-	-	-	-
ENSG00000128602	SMO	-0.0333886	0.0337931	-	-	-	-
ENSG00000123415	SMUG1	0.0225438	0.0414222	-	-	-	-
ENSG00000145375	SPATA5	-0.0288882	0.00663378	-	-	-	-
ENSG00000040275	SPDL1	-0.0182395	0.0481732	-	-	-	-
ENSG00000262655	SPON1	-0.0417141	0.00794992	-	-	-	-
ENSG00000198369	SPRED2	-0.0171938	0.0436707	-	-	-	-
ENSG00000198911	SREBF2	-0.0265223	0.00830018	-	-	-	-
ENSG00000196935	SRGAP1	-0.0329681	0.0163342	-	-	-	-
ENSG00000157216	SSBP3	-0.0171949	0.046299	-	-	-	-
ENSG00000130511	SSBP4	0.0194724	0.0317646	-	-	-	-
ENSG00000123096	SSPN	-0.0452059	0.00133181	-	-	-	-
ENSG00000214530	STARD10	0.021993	0.0115673	-	-	-	-
ENSG00000131748	STARD3	0.0136678	0.0406942	-	-	-	-
ENSG00000266173	STRADA	-0.0133465	0.046299	-	-	-	-
ENSG00000165209	STRBP	-0.0194943	0.0228257	-	-	-	-
ENSG00000135604	STX11	0.0209596	0.0268253	-	-	-	-
ENSG00000127952	STYXL1	0.0159543	0.0268253	-	-	-	-
ENSG00000172340	SUCLG2	-0.0188763	0.025936	-	-	-	-
ENSG00000165416	SUGT1	0.014259	0.00681208	-	-	-	-
ENSG00000152455	SUV39H2	-0.020269	0.0490578	-	-	-	-
ENSG00000097096	SYDE2	-0.0278602	0.0433928	-	-	-	-
ENSG00000124659	TBCC	0.0139744	0.0268253	-	-	-	-
ENSG00000101849	TBL1X	-0.0250739	0.0129986	-	-	-	-
ENSG00000121075	TBX4	-0.0396201	0.0251873	-	-	-	-
ENSG00000198420	TCAF1	-0.0221439	0.0274671	-	-	-	-
ENSG00000218336	TENM3	-0.0286374	0.0349501	-	-	-	-
ENSG00000138336	TET1	-0.0375424	0.0231893	-	-	-	-
ENSG00000115112	TFCP2L1	-0.0281653	0.0440579	-	-	-	-
ENSG00000105619	TFPT	0.0219471	0.0348449	-	-	-	-
ENSG00000135966	TGFBRAP1	-0.0132529	0.0147882	-	-	-	-
ENSG00000168286	THAP11	0.0114401	0.0337931	-	-	-	-
ENSG00000184436	THAP7	0.0178944	0.0352797	-	-	-	-
ENSG00000163634	THOC7	0.0169123	0.0232564	-	-	-	-
ENSG00000223573	TINCR	0.0311049	0.0134863	-	-	-	-
ENSG00000038295	TLL1	-0.0353948	0.0440579	-	-	-	-
ENSG00000178307	TMEM11	0.0137714	0.010209	-	-	-	-
ENSG00000244187	TMEM141	0.0226279	0.0285991	-	-	-	-
ENSG00000249242	TMEM150C	-0.042242	0.0163342	-	-	-	-
ENSG00000163444	TMEM183A	0.010543	0.046299	-	-	-	-
ENSG00000187713	TMEM203	0.0147979	0.00863463	-	-	-	-
ENSG00000106771	TMEM245	-0.0236563	0.0267738	-	-	-	-
ENSG00000157693	TMEM268	-0.016981	0.0249926	-	-	-	-
ENSG00000183726	TMEM50A	0.00871321	0.0453422	-	-	-	-
ENSG00000173535	TNFRSF10C	0.0325259	0.0419689	-	-	-	-
ENSG00000127863	TNFRSF19	-0.0489987	0.0146868	-	-	-	-
ENSG00000168884	TNIP2	0.0175582	0.046299	-	-	-	-
ENSG00000025772	TOMM34	-0.0169636	0.0268253	-	-	-	-
ENSG00000073282	TP63	-0.0382871	0.00859124	-	-	-	-
ENSG00000159713	TPPP3	0.0340767	0.0267738	-	-	-	-
ENSG00000163870	TPRA1	0.0163529	0.0279043	-	-	-	-
ENSG00000128294	TPST2	-0.0176046	0.0413521	-	-	-	-
ENSG00000082512	TRAF5	-0.0274245	0.0414257	-	-	-	-
ENSG00000213186	TRIM59	-0.0285338	0.0200467	-	-	-	-
ENSG00000071539	TRIP13	-0.0233397	0.0420286	-	-	-	-
ENSG00000184281	TSSC4	0.0225767	0.0311772	-	-	-	-
ENSG00000112742	TTK	-0.0320538	0.0122064	-	-	-	-
ENSG00000126216	TUBGCP3	-0.0142228	0.0411154	-	-	-	-
ENSG00000275835	TUBGCP5	-0.0253772	0.0226388	-	-	-	-
ENSG00000087301	TXNDC16	-0.0260637	0.0268253	-	-	-	-
ENSG00000117143	UAP1	0.0165997	0.0352797	-	-	-	-
ENSG00000131508	UBE2D2	0.0111034	0.0389779	-	-	-	-
ENSG00000109332	UBE2D3	0.0135733	0.0163342	-	-	-	-
ENSG00000130939	UBE4B	-0.0109961	0.0163342	-	-	-	-
ENSG00000070010	UFD1	0.0129603	0.0474148	-	-	-	-
ENSG00000276043	UHRF1	-0.0272338	0.046299	-	-	-	-
ENSG00000065060	UHRF1BP1	-0.0172694	0.032837	-	-	-	-
ENSG00000115446	UNC50	0.011846	0.046299	-	-	-	-
ENSG00000183696	UPP1	0.0281216	0.00744921	-	-	-	-
ENSG00000135763	URB2	-0.022024	0.01969	-	-	-	-
ENSG00000157538	VPS26C	0.00867416	0.0499029	-	-	-	-
ENSG00000105053	VRK3	0.0118297	0.0297625	-	-	-	-
ENSG00000163032	VSNL1	-0.0429657	0.046299	-	-	-	-
ENSG00000214376	VSTM5	-0.0395469	0.0493942	-	-	-	-
ENSG00000112290	WASF1	-0.0232476	0.0379886	-	-	-	-
ENSG00000065183	WDR3	-0.0217498	0.0481603	-	-	-	-
ENSG00000092470	WDR76	-0.0274566	0.0134396	-	-	-	-
ENSG00000108039	XPNPEP1	-0.01055	0.0493942	-	-	-	-
ENSG00000158552	ZFAND2B	0.02029	0.0236398	-	-	-	-
ENSG00000160908	ZNF394	0.0109344	0.0382683	-	-	-	-
ENSG00000142528	ZNF473	0.0197422	0.00863463	-	-	-	-
ENSG00000157657	ZNF618	-0.0327534	0.0331469	-	-	-	-
ENSG00000197124	ZNF682	-0.0329956	0.046299	-	-	-	-
ENSG00000213988	ZNF90	-0.0261077	0.0379545	-	-	-	-
ENSG00000164045	CDC25A	-0.0302385	0.0163342	-	-	-	0.0226583
ENSG00000062038	CDH3	-0.0442712	0.00663378	-	-	-	0.0469495
ENSG00000143476	DTL	-0.0438132	0.00276558	-	-	-	0.0435708
ENSG00000064655	EYA2	-0.0315146	0.0268253	-	-	-	0.0217529
ENSG00000106462	EZH2	-0.0203371	0.0353769	-	-	-	0.0217529
ENSG00000145103	ILDR1	-0.0427349	0.00381359	-	-	-	0.0162883
ENSG00000137807	KIF23	-0.0251987	0.0268253	-	-	-	0.0201703
ENSG00000186638	KIF24	-0.0266506	0.0209549	-	-	-	0.0462728
ENSG00000065328	MCM10	-0.0310054	0.0434005	-	-	-	0.0245779
ENSG00000085840	ORC1	-0.0301011	0.0277957	-	-	-	0.0162883
ENSG00000108375	RNF43	-0.0306425	0.0121767	-	-	-	0.0411329
ENSG00000174669	SLC29A2	-0.0221173	0.03128	-	-	-	0.0318708
ENSG00000088325	TPX2	-0.0251313	0.03128	-	-	-	0.0226583
ENSG00000183579	ZNRF3	-0.0340544	0.00602651	-	-	-	0.0464856
ENSG00000122952	ZWINT	-0.029069	0.00646328	-	-	-	0.0205486
ENSG00000263620	AC129492.3	0.0477888	0.046299	0.163214	0.0284155	-	-
ENSG00000100628	ASB2	-0.0840025	0.0297625	-0.392638	0.00777715	-	-
ENSG00000076826	CAMSAP3	0.0442742	0.00020952	0.11537	0.00777715	-	-
ENSG00000162849	KIF26B	-0.0595571	2.79791e-07	-0.145988	0.00777715	-	-
ENSG00000165795	NDRG2	0.0443279	0.0121767	0.150597	0.0215749	-	-
ENSG00000105227	PRX	0.03365	0.00519636	0.092537	0.0226159	-	-
ENSG00000131747	TOP2A	-0.0311612	0.0142652	-0.105901	0.0309785	-	-
ENSG00000166788	SAAL1	-	-	-0.0621318	0.0242929	-	-
ENSG00000078804	TP53INP2	-	-	-0.0890368	0.0309785	-	-
ENSG00000239900	ADSL	-	-	-	-	-	0.0411329
ENSG00000105011	ASF1B	-	-	-	-	-	0.0381605
ENSG00000105929	ATP6V0A4	-	-	-	-	-	0.0245779
ENSG00000145386	CCNA2	-	-	-	-	-	0.0201703
ENSG00000134057	CCNB1	-	-	-	-	-	0.0205486
ENSG00000157456	CCNB2	-	-	-	-	-	0.015053
ENSG00000093009	CDC45	-	-	-	-	-	0.0205486
ENSG00000146670	CDCA5	-	-	-	-	-	0.00693285
ENSG00000134690	CDCA8	-	-	-	-	-	0.0205486
ENSG00000117724	CENPF	-	-	-	-	-	0.0205486
ENSG00000223572	CKMT1A	-	-	-	-	-	0.0153221
ENSG00000128973	CLN6	-	-	-	-	-	0.0245779
ENSG00000125246	CLYBL	-	-	-	-	-	0.0201703
ENSG00000174469	CNTNAP2	-	-	-	-	-	0.0052094
ENSG00000214336	FOXI3	-	-	-	-	-	0.0162883
ENSG00000111206	FOXM1	-	-	-	-	-	0.0410582
ENSG00000101003	GINS1	-	-	-	-	-	0.0265138
ENSG00000181938	GINS3	-	-	-	-	-	0.0217529
ENSG00000186603	HPDL	-	-	-	-	-	0.0201703
ENSG00000183856	IQGAP3	-	-	-	-	-	0.0149239
ENSG00000237649	KIFC1	-	-	-	-	-	0.0217529
ENSG00000073111	MCM2	-	-	-	-	-	0.0205486
ENSG00000076003	MCM6	-	-	-	-	-	0.0205486
ENSG00000128833	MYO5C	-	-	-	-	-	0.0469495
ENSG00000121152	NCAPH	-	-	-	-	-	0.000645401
ENSG00000166851	PLK1	-	-	-	-	-	0.00693285
ENSG00000164611	PTTG1	-	-	-	-	-	0.0201703
ENSG00000171848	RRM2	-	-	-	-	-	0.0162222
ENSG00000173638	SLC19A1	-	-	-	-	-	0.0367168
ENSG00000167900	TK1	-	-	-	-	-	0.0318708
ENSG00000077152	UBE2T	-	-	-	-	-	0.024574

### Sheet: Caption
Supplementary Table 5: Genes associated (FDR<0.05) with Placental Efficiency Measures (BW:PW, PW, and BWadj).
