## Supplementary Table 7 for "The Placental Transcriptome Serves as a Mechanistic Link between Prenatal Phthalate Exposure and Placental Efficiency"

### Sheet: SupplementaryTable7
Module	Ensembl ID	Gene	Effect Estimate	LogCPM	P-Value	FDR	Analysis
blue	ENSG00000173852	DPY19L1	-0.0311691	4.7161	1.67083e-07	0.000546026	Birthweight(adj)
blue	ENSG00000133026	MYH10	-0.0327763	6.78594	1.73509e-06	0.00276558	Birthweight(adj)
blue	ENSG00000145103	ILDR1	-0.0427349	1.02269	3.35315e-06	0.00381359	Birthweight(adj)
blue	ENSG00000152413	HOMER1	-0.040694	3.4405	2.32805e-06	0.00304323	Birthweight(adj)
blue	ENSG00000183579	ZNRF3	-0.0340544	3.35969	7.83742e-06	0.00602651	Birthweight(adj)
blue	ENSG00000116704	SLC35D1	-0.033854	3.85756	1.07134e-05	0.00663378	Birthweight(adj)
blue	ENSG00000124749	COL21A1	-0.0456634	4.10945	1.14362e-05	0.00663378	Birthweight(adj)
blue	ENSG00000150893	FREM2	-0.0446553	2.56836	1.76907e-05	0.00744921	Birthweight(adj)
blue	ENSG00000134569	LRP4	-0.0380325	2.08686	2.17349e-05	0.00767888	Birthweight(adj)
blue	ENSG00000185305	ARL15	-0.031578	4.28497	2.06838e-05	0.00751053	Birthweight(adj)
blue	ENSG00000135862	LAMC1	-0.0259637	8.43111	2.37944e-05	0.00769384	Birthweight(adj)
blue	ENSG00000115380	EFEMP1	-0.0322088	7.99254	2.41315e-05	0.00769384	Birthweight(adj)
blue	ENSG00000020922	MRE11	-0.0239548	3.67416	2.75578e-05	0.00810396	Birthweight(adj)
blue	ENSG00000181192	DHTKD1	-0.0234414	3.54179	3.41691e-05	0.00859124	Birthweight(adj)
blue	ENSG00000073282	TP63	-0.0382871	3.75084	3.40621e-05	0.00859124	Birthweight(adj)
blue	ENSG00000275832	ARHGAP23	-0.029657	5.43508	3.20973e-05	0.00859124	Birthweight(adj)
blue	ENSG00000070961	ATP2B1	-0.0358309	4.93448	3.31034e-05	0.00859124	Birthweight(adj)
blue	ENSG00000152779	SLC16A12	-0.0475893	3.48476	4.56069e-05	0.010209	Birthweight(adj)
blue	ENSG00000112379	ARFGEF3	-0.0296959	3.21548	5.40792e-05	0.0115673	Birthweight(adj)
blue	ENSG00000108375	RNF43	-0.0306425	3.45796	6.1023e-05	0.0121767	Birthweight(adj)
blue	ENSG00000104687	GSR	-0.0274035	4.39861	5.81544e-05	0.0120666	Birthweight(adj)
blue	ENSG00000146535	GNA12	-0.0203177	6.25847	6.28059e-05	0.0122064	Birthweight(adj)
blue	ENSG00000150054	MPP7	-0.0314239	4.38409	7.08515e-05	0.0128635	Birthweight(adj)
blue	ENSG00000101849	TBL1X	-0.0250739	5.64503	7.35671e-05	0.0129986	Birthweight(adj)
blue	ENSG00000103064	SLC7A6	-0.028784	4.7255	8.66625e-05	0.0141607	Birthweight(adj)
blue	ENSG00000249242	TMEM150C	-0.042242	2.60381	0.000151705	0.0163342	Birthweight(adj)
blue	ENSG00000138759	FRAS1	-0.0395769	4.3897	0.00012454	0.0161282	Birthweight(adj)
blue	ENSG00000131778	CHD1L	-0.0210815	3.38334	0.000148189	0.0163342	Birthweight(adj)
blue	ENSG00000145808	ADAMTS19	-0.0448996	2.26231	0.000187515	0.0188553	Birthweight(adj)
blue	ENSG00000100714	MTHFD1	-0.0209828	3.75288	0.000149348	0.0163342	Birthweight(adj)
blue	ENSG00000123095	BHLHE41	-0.035219	2.69458	0.000184392	0.0186851	Birthweight(adj)
blue	ENSG00000130939	UBE4B	-0.0109961	5.73707	0.000136329	0.0163342	Birthweight(adj)
blue	ENSG00000185432	METTL7A	-0.024925	4.94395	0.000143174	0.0163342	Birthweight(adj)
blue	ENSG00000088387	DOCK9	-0.0213603	6.39293	0.000141771	0.0163342	Birthweight(adj)
blue	ENSG00000130707	ASS1	-0.0339939	4.88039	0.000144483	0.0163342	Birthweight(adj)
blue	ENSG00000178234	GALNT11	-0.0332528	5.40246	0.000147954	0.0163342	Birthweight(adj)
blue	ENSG00000118257	NRP2	-0.0258595	5.95502	0.000147733	0.0163342	Birthweight(adj)
blue	ENSG00000111110	PPM1H	-0.0360147	4.1085	0.000178576	0.0182371	Birthweight(adj)
blue	ENSG00000162981	LRATD1	-0.0301274	3.93589	0.000204854	0.01969	Birthweight(adj)
blue	ENSG00000137502	RAB30	-0.0330827	3.22831	0.000262527	0.0228257	Birthweight(adj)
blue	ENSG00000064655	EYA2	-0.0315146	1.78799	0.000396775	0.0268253	Birthweight(adj)
blue	ENSG00000171004	HS6ST2	-0.0412866	3.16001	0.000354808	0.0260564	Birthweight(adj)
blue	ENSG00000112759	SLC29A1	-0.0255547	5.15147	0.000286647	0.0237155	Birthweight(adj)
blue	ENSG00000139292	LGR5	-0.0370427	4.5854	0.000310698	0.0249926	Birthweight(adj)
blue	ENSG00000157765	SLC34A2	-0.0665384	1.4154	0.00055253	0.0302054	Birthweight(adj)
blue	ENSG00000264364	DYNLL2	-0.013472	7.12088	0.000330763	0.0253613	Birthweight(adj)
blue	ENSG00000081026	MAGI3	-0.0204894	2.94369	0.000447141	0.0274671	Birthweight(adj)
blue	ENSG00000174669	SLC29A2	-0.0221173	2.27358	0.000592648	0.03128	Birthweight(adj)
blue	ENSG00000138792	ENPEP	-0.0398164	4.54253	0.00040131	0.0268253	Birthweight(adj)
blue	ENSG00000025772	TOMM34	-0.0169636	5.23907	0.0003979	0.0268253	Birthweight(adj)
blue	ENSG00000198420	TCAF1	-0.0221439	7.27691	0.000447688	0.0274671	Birthweight(adj)
blue	ENSG00000187772	LIN28B	-0.0249045	6.34125	0.000424788	0.0268253	Birthweight(adj)
blue	ENSG00000162694	EXTL2	-0.0232121	4.30046	0.000465702	0.0279043	Birthweight(adj)
blue	ENSG00000164904	ALDH7A1	-0.0234685	5.63211	0.000479784	0.0282511	Birthweight(adj)
blue	ENSG00000205060	SLC35B4	-0.0238189	5.20137	0.000509503	0.02947	Birthweight(adj)
blue	ENSG00000145604	SKP2	-0.0270744	5.76917	0.000541139	0.0300351	Birthweight(adj)
blue	ENSG00000091490	SEL1L3	-0.027665	5.86453	0.000556878	0.0302054	Birthweight(adj)
blue	ENSG00000101868	POLA1	-0.0172717	3.13519	0.000855462	0.038036	Birthweight(adj)
blue	ENSG00000116793	PHTF1	-0.0194836	2.83708	0.000935204	0.0392508	Birthweight(adj)
blue	ENSG00000114541	FRMD4B	-0.0225588	4.7188	0.000701442	0.0342568	Birthweight(adj)
blue	ENSG00000038295	TLL1	-0.0353948	2.01242	0.00120003	0.0440579	Birthweight(adj)
blue	ENSG00000218336	TENM3	-0.0286374	6.07555	0.000732584	0.0349501	Birthweight(adj)
blue	ENSG00000170873	MTSS1	-0.0230668	4.36662	0.000880554	0.0382683	Birthweight(adj)
blue	ENSG00000144354	CDCA7	-0.0282028	1.93076	0.00146451	0.0469216	Birthweight(adj)
blue	ENSG00000108963	DPH1	-0.0170833	3.38146	0.00116351	0.0434005	Birthweight(adj)
blue	ENSG00000182985	CADM1	-0.0209702	5.131	0.000922235	0.0391411	Birthweight(adj)
blue	ENSG00000143799	PARP1	-0.0215483	6.29398	0.00093829	0.0392508	Birthweight(adj)
blue	ENSG00000108852	MPP2	-0.0252107	1.99279	0.00158881	0.0484064	Birthweight(adj)
blue	ENSG00000164985	PSIP1	-0.018481	4.49167	0.00103498	0.0411223	Birthweight(adj)
blue	ENSG00000169435	RASSF6	-0.0267762	3.84782	0.00114521	0.0432445	Birthweight(adj)
blue	ENSG00000155850	SLC26A2	-0.0306272	6.3213	0.00104041	0.0412127	Birthweight(adj)
blue	ENSG00000214376	VSTM5	-0.0395469	2.00726	0.00171928	0.0493942	Birthweight(adj)
blue	ENSG00000147231	RADX	-0.0309802	2.12566	0.00169238	0.0492	Birthweight(adj)
blue	ENSG00000128294	TPST2	-0.0176046	5.26857	0.00104709	0.0413521	Birthweight(adj)
blue	ENSG00000152990	ADGRA3	-0.0183306	4.79904	0.00109158	0.0420286	Birthweight(adj)
blue	ENSG00000115112	TFCP2L1	-0.0281653	4.74576	0.00121672	0.0440579	Birthweight(adj)
blue	ENSG00000157216	SSBP3	-0.0171949	4.74383	0.00136532	0.046299	Birthweight(adj)
blue	ENSG00000175318	GRAMD2A	-0.0170728	6.47367	0.00141599	0.046299	Birthweight(adj)
blue	ENSG00000141582	CBX4	-0.0212292	4.05175	0.00160039	0.0484064	Birthweight(adj)
blue	ENSG00000132854	KANK4	-0.0251986	4.60612	0.0015104	0.0478061	Birthweight(adj)
blue	ENSG00000170545	SMAGP	-0.0254969	5.76202	0.00155214	0.0481732	Birthweight(adj)
blue	ENSG00000162688	AGL	-0.0239671	4.84332	0.00167025	0.0490578	Birthweight(adj)
blue	ENSG00000157216	SSBP3	0.115602	4.75738	8.80879e-05	0.0308936	MCINP
blue	ENSG00000146535	GNA12	0.102117	6.31592	0.000122136	0.0327486	MCINP
blue	ENSG00000108963	DPH1	0.105588	3.47029	0.000397392	0.0473665	MCINP
darkorange	ENSG00000069849	ATP1B3	0.0255398	7.35646	0.000423957	0.0268253	Birthweight(adj)
darkorange	ENSG00000086589	RBM22	0.0227664	6.28207	0.000550878	0.0302054	Birthweight(adj)
darkorange	ENSG00000147571	CRH	0.0667574	10.0924	0.000881178	0.0382683	Birthweight(adj)
darkorange	ENSG00000137834	SMAD6	0.0274153	4.65496	0.00134234	0.046299	Birthweight(adj)
darkorange	ENSG00000198171	DDRGK1	0.0205878	5.94416	0.0015536	0.0481732	Birthweight(adj)
greenyellow	ENSG00000088756	ARHGAP28	-0.042262	2.84844	9.21435e-05	0.0143393	Birthweight(adj)
greenyellow	ENSG00000070018	LRP6	-0.0268651	3.7309	0.00109473	0.0420286	Birthweight(adj)
greenyellow	ENSG00000146374	RSPO3	-0.0338864	3.14658	0.00167084	0.0490578	Birthweight(adj)
lightcyan	ENSG00000143476	DTL	-0.0438132	2.0313	1.90409e-06	0.00276558	Birthweight(adj)
lightcyan	ENSG00000122952	ZWINT	-0.029069	2.67228	8.89986e-06	0.00646328	Birthweight(adj)
lightcyan	ENSG00000169607	CKAP2L	-0.0389722	1.37567	1.50967e-05	0.00713064	Birthweight(adj)
lightcyan	ENSG00000156802	ATAD2	-0.0282113	2.8858	1.52737e-05	0.00713064	Birthweight(adj)
lightcyan	ENSG00000119969	HELLS	-0.0327947	2.05235	1.917e-05	0.00751053	Birthweight(adj)
lightcyan	ENSG00000112312	GMNN	-0.0202935	2.74237	4.60779e-05	0.010209	Birthweight(adj)
lightcyan	ENSG00000112742	TTK	-0.0320538	1.67579	6.3497e-05	0.0122064	Birthweight(adj)
lightcyan	ENSG00000092470	WDR76	-0.0274566	1.70209	7.9025e-05	0.0134396	Birthweight(adj)
lightcyan	ENSG00000024526	DEPDC1	-0.0374381	2.01373	7.51881e-05	0.0131048	Birthweight(adj)
lightcyan	ENSG00000138160	KIF11	-0.0274906	2.4549	0.000104078	0.0147882	Birthweight(adj)
lightcyan	ENSG00000131747	TOP2A	-0.0311612	4.48113	8.9485e-05	0.0142652	Birthweight(adj)
lightcyan	ENSG00000164045	CDC25A	-0.0302385	1.7438	0.000149105	0.0163342	Birthweight(adj)
lightcyan	ENSG00000142945	KIF2C	-0.0288971	2.01548	0.000144938	0.0163342	Birthweight(adj)
lightcyan	ENSG00000090889	KIF4A	-0.0298865	1.66127	0.000200587	0.01969	Birthweight(adj)
lightcyan	ENSG00000072571	HMMR	-0.0358555	2.09983	0.000227549	0.0209549	Birthweight(adj)
lightcyan	ENSG00000165480	SKA3	-0.0284027	0.945579	0.000350772	0.025936	Birthweight(adj)
lightcyan	ENSG00000085840	ORC1	-0.0301011	0.723149	0.000460461	0.0277957	Birthweight(adj)
lightcyan	ENSG00000161800	RACGAP1	-0.0247242	3.46045	0.000319291	0.0249926	Birthweight(adj)
lightcyan	ENSG00000137807	KIF23	-0.0251987	2.83752	0.000384951	0.0268253	Birthweight(adj)
lightcyan	ENSG00000088325	TPX2	-0.0251313	3.06886	0.00059344	0.03128	Birthweight(adj)
lightcyan	ENSG00000198826	ARHGAP11A	-0.031365	2.4992	0.000693842	0.034226	Birthweight(adj)
lightcyan	ENSG00000051341	POLQ	-0.0356864	1.11898	0.000983603	0.0405604	Birthweight(adj)
lightcyan	ENSG00000106462	EZH2	-0.0203371	2.41332	0.000749649	0.0353769	Birthweight(adj)
lightcyan	ENSG00000164109	MAD2L1	-0.0261027	2.00169	0.000877817	0.0382683	Birthweight(adj)
lightcyan	ENSG00000071539	TRIP13	-0.0233397	1.14365	0.00109699	0.0420286	Birthweight(adj)
lightcyan	ENSG00000065328	MCM10	-0.0310054	0.962195	0.00116646	0.0434005	Birthweight(adj)
lightcyan	ENSG00000140525	FANCI	-0.0245685	3.33177	0.00072243	0.0348449	Birthweight(adj)
lightcyan	ENSG00000170312	CDK1	-0.0256425	3.11033	0.000797494	0.0369675	Birthweight(adj)
lightcyan	ENSG00000092853	CLSPN	-0.032772	1.38143	0.00126335	0.0449987	Birthweight(adj)
lightcyan	ENSG00000162063	CCNF	-0.0219018	2.11854	0.00136537	0.046299	Birthweight(adj)
lightcyan	ENSG00000149554	CHEK1	-0.0220223	1.96775	0.00143416	0.046299	Birthweight(adj)
lightcyan	ENSG00000126787	DLGAP5	-0.0271466	1.54988	0.0015557	0.0481732	Birthweight(adj)
lightcyan	ENSG00000137812	KNL1	-0.030223	1.78762	0.00159667	0.0484064	Birthweight(adj)
lightcyan	ENSG00000087586	AURKA	-0.0173252	2.57188	0.00156193	0.0481732	Birthweight(adj)
lightcyan	ENSG00000198901	PRC1	-0.0215716	3.72742	0.0013434	0.046299	Birthweight(adj)
lightcyan	ENSG00000131747	TOP2A	-0.105901	4.48113	2.13286e-05	0.0309785	BW:PW
orange	ENSG00000163359	COL6A3	-0.0483887	5.80692	0.000377264	0.0268253	Birthweight(adj)
orange	ENSG00000121440	PDZRN3	-0.0313462	2.42052	0.00134655	0.046299	Birthweight(adj)
orange	ENSG00000198542	ITGBL1	-0.0371097	3.18489	0.0012367	0.0442907	Birthweight(adj)
orange	ENSG00000166106	ADAMTS15	-0.0364038	3.32189	0.00162364	0.0484227	Birthweight(adj)
orange	ENSG00000142173	COL6A2	0.273735	7.09948	0.000100444	0.0308936	MCINP
salmon	ENSG00000165912	PACSIN3	0.0279195	6.09546	5.15365e-05	0.0112281	Birthweight(adj)
salmon	ENSG00000198363	ASPH	-0.0251937	5.79682	9.08422e-05	0.0143071	Birthweight(adj)
salmon	ENSG00000153048	CARHSP1	0.0289006	7.40855	0.000124184	0.0161282	Birthweight(adj)
salmon	ENSG00000107020	PLGRKT	0.020552	4.26901	0.000227453	0.0209549	Birthweight(adj)
salmon	ENSG00000158552	ZFAND2B	0.02029	4.4218	0.000282115	0.0236398	Birthweight(adj)
salmon	ENSG00000106771	TMEM245	-0.0236563	5.56726	0.000372081	0.0267738	Birthweight(adj)
salmon	ENSG00000106211	HSPB1	0.0334185	9.24221	0.000577613	0.0309449	Birthweight(adj)
salmon	ENSG00000184436	THAP7	0.0178944	3.77649	0.00074489	0.0352797	Birthweight(adj)
salmon	ENSG00000143195	ILDR2	0.0374239	4.46866	0.000874512	0.0382683	Birthweight(adj)
salmon	ENSG00000111670	GNPTAB	-0.0191243	4.94258	0.000878968	0.0382683	Birthweight(adj)
salmon	ENSG00000137709	POU2F3	0.0326263	4.32841	0.0010006	0.0407472	Birthweight(adj)
salmon	ENSG00000131748	STARD3	0.0136678	5.26513	0.000993074	0.0406942	Birthweight(adj)
salmon	ENSG00000276045	ORAI1	0.0197201	3.71164	0.00139868	0.046299	Birthweight(adj)
salmon	ENSG00000100982	PCIF1	0.0146756	5.27447	0.00161548	0.0484064	Birthweight(adj)
salmon	ENSG00000103510	KAT8	0.0186028	5.51022	0.00161824	0.0484064	Birthweight(adj)
salmon	ENSG00000162852	CNST	0.0223067	5.62424	0.00166257	0.0490578	Birthweight(adj)
salmon	ENSG00000140386	SCAPER	-0.116537	5.47371	0.000286223	0.0456869	MCINP
sienna3	ENSG00000189184	PCDH18	-0.0503388	2.69729	5.26652e-06	0.00519636	Birthweight(adj)
sienna3	ENSG00000176971	FIBIN	-0.0536366	1.59334	1.82355e-05	0.00744921	Birthweight(adj)
sienna3	ENSG00000187955	COL14A1	-0.0426875	6.07496	1.35491e-05	0.00681208	Birthweight(adj)
sienna3	ENSG00000262655	SPON1	-0.0417141	3.49132	2.55429e-05	0.00794992	Birthweight(adj)
sienna3	ENSG00000254535	PABPC4L	-0.0456232	0.729607	0.000107633	0.0151288	Birthweight(adj)
sienna3	ENSG00000145681	HAPLN1	-0.062422	2.57622	0.000103517	0.0147882	Birthweight(adj)
sienna3	ENSG00000121075	TBX4	-0.0396201	0.633569	0.000323704	0.0251873	Birthweight(adj)
sienna3	ENSG00000196569	LAMA2	-0.0365724	5.15319	0.000165803	0.0172014	Birthweight(adj)
sienna3	ENSG00000197977	ELOVL2	-0.033733	3.32362	0.000318573	0.0249926	Birthweight(adj)
sienna3	ENSG00000044524	EPHA3	-0.0393988	2.3579	0.000405455	0.0268253	Birthweight(adj)
sienna3	ENSG00000145824	CXCL14	-0.055627	3.97362	0.000421674	0.0268253	Birthweight(adj)
sienna3	ENSG00000162706	CADM3	-0.0419399	4.44152	0.000434098	0.0270191	Birthweight(adj)
sienna3	ENSG00000138650	PCDH10	-0.0372973	3.42126	0.000893585	0.0385352	Birthweight(adj)
sienna3	ENSG00000136574	GATA4	0.25145	1.99212	3.81316e-05	0.0226787	MCINP
sienna3	ENSG00000164093	PITX2	0.23628	3.29456	0.000395313	0.0473665	MCINP
skyblue	ENSG00000155085	AK9	-0.138038	2.39661	0.000345451	0.0464136	MCINP
skyblue	ENSG00000111540	RAB5B	-0.0623296	7.74079	0.000366145	0.0473665	MCINP
skyblue	ENSG00000107438	PDLIM1	0.147116	6.35913	0.000463154	0.049493	MCINP
white	ENSG00000223573	TINCR	0.0311049	7.8904	8.15038e-05	0.0134863	Birthweight(adj)
white	ENSG00000156381	ANKRD9	0.0302872	5.05021	0.000260624	0.0228257	Birthweight(adj)
white	ENSG00000108861	DUSP3	0.0147377	6.62562	0.000402602	0.0268253	Birthweight(adj)
white	ENSG00000159166	LAD1	0.0231432	6.48053	0.00101637	0.0408847	Birthweight(adj)
white	ENSG00000143363	PRUNE1	0.0117527	4.25305	0.0012052	0.0440579	Birthweight(adj)
white	ENSG00000100307	CBX7	0.0200306	4.68862	0.00141392	0.046299	Birthweight(adj)
white	ENSG00000127526	SLC35E1	-0.116676	7.07109	0.000131598	0.0327486	MCINP
white	ENSG00000188786	MTF1	-0.111668	5.1766	0.000465205	0.049493	MCINP

### Sheet: Caption
Supplementary Table 7: Phthalate, BW:PW, and BWadj associated genes that reside in meet-in-the-middle gene modules or gene modules significant in the high-dimensional mediation analysis.
