## Supplementary Table 8 for "The Placental Transcriptome Serves as a Mechanistic Link between Prenatal Phthalate Exposure and Placental Efficiency"

### Sheet: SupplementaryTable8
module	pathway_name	genes_in_pathway	module_genes_in_pathway	FDR
blue	2-Oxocarboxylic acid metabolism	26	4	0.157455
blue	Arginine biosynthesis	15	3	0.157455
blue	Carbon metabolism	93	10	0.0205569
blue	Cell cycle	149	10	0.157455
blue	DNA replication	35	8	0.00068585
blue	Fatty acid degradation	35	6	0.0237681
blue	Glutathione metabolism	39	5	0.157455
blue	Glyoxylate and dicarboxylate metabolism	25	4	0.157455
blue	Lipoic acid metabolism	16	3	0.160823
blue	Mineral absorption	32	4	0.180417
blue	Peroxisome	66	6	0.160823
blue	Propanoate metabolism	28	4	0.157455
blue	Tryptophan metabolism	32	5	0.0912925
blue	Valine, leucine and isoleucine degradation	45	5	0.157455
brown	Fc gamma R-mediated phagocytosis	87	8	0.0352821
brown	N-Glycan biosynthesis	49	6	0.0352821
cyan	B cell receptor signaling pathway	74	6	0.0163017
cyan	C-type lectin receptor signaling pathway	88	5	0.111019
cyan	Carbohydrate digestion and absorption	28	3	0.111019
cyan	Chemokine signaling pathway	144	9	0.0076604
cyan	Complement and coagulation cascades	48	4	0.082289
cyan	Cytokine-cytokine receptor interaction	149	9	0.00796529
cyan	Fc gamma R-mediated phagocytosis	87	6	0.0271057
cyan	Inflammatory mediator regulation of TRP channels	67	4	0.178461
cyan	Leukocyte transendothelial migration	95	7	0.0112634
cyan	NF-kappa B signaling pathway	85	6	0.0266421
cyan	NOD-like receptor signaling pathway	148	7	0.082289
cyan	Natural killer cell mediated cytotoxicity	75	7	0.0050114
cyan	Neutrophil extracellular trap formation	117	10	0.000771035
cyan	Osteoclast differentiation	119	9	0.00341007
cyan	Phagosome	127	6	0.113694
cyan	TNF signaling pathway	101	5	0.173143
cyan	Toll-like receptor signaling pathway	82	6	0.0247713
cyan	Viral protein interaction with cytokine and cytokine receptor	53	4	0.108684
darkgreen	Cytoskeleton in muscle cells	160	16	1.05024e-14
darkgreen	Motor proteins	133	6	0.00818009
darkgreen	Protein digestion and absorption	55	3	0.198172
darkgreen	Regulation of actin cytoskeleton	182	5	0.198172
darkgreen	Vascular smooth muscle contraction	92	8	4.239e-06
darkmagenta	Complement and coagulation cascades	48	3	0.0834286
darkmagenta	Rap1 signaling pathway	170	4	0.186255
darkmagenta	cGMP-PKG signaling pathway	123	4	0.0834286
darkorange	Aldosterone synthesis and secretion	66	4	0.102504
darkorange	Ovarian steroidogenesis	32	3	0.102504
darkred	Complement and coagulation cascades	48	5	0.0143091
darkturquoise	Basal transcription factors	38	3	0.165154
darkturquoise	Cardiac muscle contraction	51	8	3.13134e-07
darkturquoise	Oxidative phosphorylation	123	15	1.73844e-12
darkturquoise	Spliceosome	129	5	0.165154
darkturquoise	Thermogenesis	202	15	1.44041e-09
green	Cytokine-cytokine receptor interaction	149	13	0.00131309
greenyellow	Cell adhesion molecules	105	7	0.0137838
greenyellow	Leukocyte transendothelial migration	95	5	0.128788
greenyellow	Neuroactive ligand-receptor interaction	106	5	0.138799
greenyellow	Notch signaling pathway	54	4	0.128788
greenyellow	Rap1 signaling pathway	170	7	0.128788
greenyellow	Relaxin signaling pathway	101	5	0.134926
lightcyan	Base excision repair	43	4	0.0306699
lightcyan	Cell cycle	149	25	2.13858e-22
lightcyan	Cellular senescence	144	8	0.00648295
lightcyan	DNA replication	35	4	0.0178246
lightcyan	Fanconi anemia pathway	47	4	0.0365509
lightcyan	Homologous recombination	38	4	0.0214708
lightcyan	Mismatch repair	22	3	0.0365509
lightcyan	Motor proteins	133	7	0.0178246
lightcyan	Oocyte meiosis	100	10	9.11712e-06
lightcyan	Progesterone-mediated oocyte maturation	80	9	1.04953e-05
lightcyan	p53 signaling pathway	71	6	0.0061852
lightyellow	Arachidonic acid metabolism	33	3	0.123939
lightyellow	B cell receptor signaling pathway	74	6	0.00547506
lightyellow	Chemokine signaling pathway	144	12	1.99041e-05
lightyellow	Fc epsilon RI signaling pathway	53	6	0.0011752
lightyellow	Fc gamma R-mediated phagocytosis	87	5	0.0687418
lightyellow	Leukocyte transendothelial migration	95	8	0.000561489
lightyellow	NF-kappa B signaling pathway	85	7	0.00177012
lightyellow	NOD-like receptor signaling pathway	148	7	0.0357305
lightyellow	Natural killer cell mediated cytotoxicity	75	8	0.000140616
lightyellow	Necroptosis	111	5	0.166581
lightyellow	Neutrophil extracellular trap formation	117	10	7.22956e-05
lightyellow	Osteoclast differentiation	119	9	0.000448766
lightyellow	Phagosome	127	8	0.00307085
lightyellow	Phospholipase D signaling pathway	114	5	0.174137
lightyellow	Platelet activation	100	10	2.45894e-05
lightyellow	Rap1 signaling pathway	170	8	0.0184338
magenta	Focal adhesion	171	11	0.00826527
midnightblue	Oxidative phosphorylation	123	11	2.12701e-05
midnightblue	Proteasome	43	11	3.32014e-10
midnightblue	Thermogenesis	202	11	0.00191597
orange	Circadian entrainment	61	3	0.126599
orange	Complement and coagulation cascades	48	3	0.0738204
orange	Cytoskeleton in muscle cells	160	11	3.37969e-07
orange	ECM-receptor interaction	63	9	2.34257e-08
orange	Focal adhesion	171	10	5.61169e-06
orange	Gap junction	67	4	0.0321978
orange	Hippo signaling pathway multiple species	26	2	0.199681
orange	Long-term depression	43	3	0.0738204
orange	PI3K-Akt signaling pathway	267	12	5.29599e-06
orange	Platelet activation	100	6	0.00199374
orange	Protein digestion and absorption	55	10	3.0709e-10
orange	Purine metabolism	97	4	0.0738204
orange	Relaxin signaling pathway	101	4	0.0777436
orange	Renin secretion	47	4	0.00942431
orange	Salivary secretion	48	3	0.0738204
orange	Vascular smooth muscle contraction	92	4	0.0738204
orange	cGMP-PKG signaling pathway	123	5	0.0368885
paleturquoise	Complement and coagulation cascades	48	6	0.000110901
paleturquoise	Efferocytosis	131	5	0.112542
paleturquoise	Virion Human immunodeficiency virus	4	2	0.03064
pink	Autophagy animal	156	7	0.129274
pink	Lysine degradation	57	5	0.0700963
purple	ECM-receptor interaction	63	6	0.0181531
purple	Focal adhesion	171	8	0.042303
purple	Protein digestion and absorption	55	4	0.17784
purple	Vascular smooth muscle contraction	92	6	0.042303
purple	p53 signaling pathway	71	6	0.0181531
red	Phenylalanine metabolism	9	3	0.0884073
royalblue	Sphingolipid metabolism	41	4	0.0272285
skyblue	Cytoskeleton in muscle cells	160	6	0.0561906
skyblue3	Antigen processing and presentation	53	3	0.108449
skyblue3	Cell adhesion molecules	105	5	0.00703699
skyblue3	Cytoskeleton in muscle cells	160	4	0.162175
skyblue3	Cytosolic DNA-sensing pathway	62	3	0.1282
skyblue3	NOD-like receptor signaling pathway	148	6	0.00552416
skyblue3	Natural killer cell mediated cytotoxicity	75	3	0.162175
steelblue	Antigen processing and presentation	53	13	1.62641e-15
steelblue	Cell adhesion molecules	105	12	2.30564e-10
steelblue	Hematopoietic cell lineage	54	12	8.59683e-14
steelblue	Intestinal immune network for IgA production	28	12	2.58503e-17
steelblue	Neutrophil extracellular trap formation	117	5	0.0460395
steelblue	Osteoclast differentiation	119	5	0.0460395
steelblue	Phagosome	127	15	1.91868e-13
steelblue	Th1 and Th2 cell differentiation	69	10	1.35604e-09
steelblue	Th17 cell differentiation	80	10	5.32716e-09
tan	ECM-receptor interaction	63	5	0.143947
turquoise	Other glycan degradation	16	4	0.0160459
turquoise	Spliceosome	129	15	3.26645e-06
turquoise	mRNA surveillance pathway	83	9	0.00290453
yellow	Ribosome	130	76	3.39573e-94
yellowgreen	Antigen processing and presentation	53	3	0.0886463
yellowgreen	NOD-like receptor signaling pathway	148	5	0.025543

### Sheet: Caption
Supplementary Table 8: KEGG pathways enriched (FDR<0.2) for WGNCA gene modules.
